# Single-Cell and Spatial Multi-omics Reveal Interferon Signaling in the Pathogenesis of Perianal Fistulizing Crohn’s Disease

**DOI:** 10.1101/2024.11.08.620717

**Authors:** Siyan Cao, Khai M. Nguyen, Kaiming Ma, Xin Yao, Ta-Chiang Liu, Malek Ayoub, Jalpa Devi, Yizhou Liu, Radhika Smith, Matthew Silviera, Steven R. Hunt, Paul E. Wise, Matthew G. Mutch, Sean C. Glasgow, William C. Chapman, Michelle Cowan, Mathew A. Ciorba, Marco Colonna, Parakkal Deepak

## Abstract

**Background & Aims:** Perianal fistulizing Crohn’s disease (PCD) is a common and debilitating complication with elusive pathophysiology. We examined mucosal cells from patients with PCD and related conditions using a multi-omics approach.

**Methods:** We recruited patients with PCD (n = 24), CD without perianal disease (NPCD, n = 10), and idiopathic perianal fistulas (IPF, n = 29). Biopsies were taken from fistula tracts, fistula opening, and rectal mucosa. Single-cell RNA-sequencing (scRNA-seq), mass cytometry (CyTOF), spatial transcriptomics (ST), immunohistochemistry, and integrated analysis were performed.

**Results:** ScRNA-seq, CyTOF, and ST unraveled immune and non-immune cell compartments in PCD and IPF fistula tracts. PCD fistulas showed hyperactivated pathogenic pathways including interferon (IFN)G response and TNF signaling in myeloid and stromal cells. Intestinal cells from PCD patients also expressed greater levels of IFNG-responsive and EMT genes compared to NPCD patients. Furthermore, both fistula tracts and ileal mucosa from PCD patients harbored expanded IFNG+ pathogenic Th17 cells, which expressed elevated inflammatory mediators. CyTOF also identified skewed immune cell phenotypes in the fistula tracts, fistula opening, and rectum in PCD patients including expanded Th17 cells, increased pathogenic myeloid cells, and altered T cell exhaustion markers. Further analysis also revealed cellular modules associated with anti-TNF therapy in PCD patients.

**Conclusion:** Multi-omics analysis revealed immune, stromal, and epithelial cell landscapes of PCD, which highlight the pathogenic role of hyperactivated IFNG signaling in both fistula tracts and luminal mucosa. This study identified IFNG as a potential therapeutic target for PCD.
