## Supplemental table 2 for "Single-Cell and Spatial Multi-omics Reveal Interferon Signaling in the Pathogenesis of Perianal Fistulizing Crohn’s Disease"

### Sheet: Sheet 1
p_val	avg_log2FC	pct.1	pct.2	p_val_adj	cluster	gene	Supplementary Table 2 (related to Figure 1). Top 20 marker genes for each cell subset.
0	3.75945	0.961	0.004	0	endothelial	VWF
0	3.73127	0.977	0.023	0	endothelial	HSPG2
0	3.47425	0.935	0.032	0	endothelial	SPARCL1
0	3.41294	0.945	0.073	0	endothelial	IGFBP7
0	3.40033	0.953	0.04	0	endothelial	LDB2
0	3.37548	0.945	0.08	0	endothelial	MCTP1
0	3.36645	0.906	0.04	0	endothelial	COL4A1
0	3.27783	0.992	0.142	0	endothelial	PECAM1
0	3.25575	0.918	0.042	0	endothelial	COL4A2
0	3.22061	0.927	0.017	0	endothelial	MAGI1
0	3.16309	0.876	0.02	0	endothelial	COL15A1
0	3.11564	0.862	0.004	0	endothelial	PLVAP
0	3.08621	0.947	0.138	0	endothelial	PLCB1
0	3.03904	0.921	0.074	0	endothelial	A2M
0	2.96808	0.973	0.121	0	endothelial	PTPRM
0	2.9362	0.877	0.022	0	endothelial	CALCRL
0	2.9035	0.959	0.006	0	endothelial	ADGRL4
0	2.83636	0.771	0.013	0	endothelial	ZNF385D
0	2.83112	0.958	0.005	0	endothelial	EGFL7
0	2.81467	0.925	0.075	0	endothelial	PKP4
0	2.23297	0.902	0.243	0	CD4 naive/Tcm	IL7R
0	1.82061	0.784	0.309	0	CD4 naive/Tcm	ANXA1
0	1.03657	0.808	0.328	0	CD4 naive/Tcm	GIMAP7
0	0.906851	0.656	0.207	0	CD4 naive/Tcm	TCF7
0	0.882224	0.93	0.749	0	CD4 naive/Tcm	ZFP36L2
0	0.878631	0.917	0.378	0	CD4 naive/Tcm	CD3E
0	0.85348	0.668	0.214	0	CD4 naive/Tcm	CAMK4
0	0.830734	0.581	0.196	0	CD4 naive/Tcm	ICOS
0	0.816432	0.482	0.07	0	CD4 naive/Tcm	CD40LG
0	0.800788	0.671	0.216	0	CD4 naive/Tcm	TC2N
0	0.77222	0.702	0.29	0	CD4 naive/Tcm	GIMAP4
0	0.750766	0.974	0.821	0	CD4 naive/Tcm	SARAF
0	0.748772	0.862	0.364	0	CD4 naive/Tcm	CD2
0	0.747992	0.601	0.213	0	CD4 naive/Tcm	FLT3LG
4.5716e-302	0.839054	0.798	0.596	1.21792e-297	CD4 naive/Tcm	LDHB
1.20656e-259	0.763701	0.535	0.21	3.21438e-255	CD4 naive/Tcm	ANK3
6.09713e-221	0.767956	0.485	0.174	1.62434e-216	CD4 naive/Tcm	KLRB1
1.15034e-188	0.774497	0.634	0.339	3.06463e-184	CD4 naive/Tcm	RGCC
9.76886e-148	1.02395	0.694	0.497	2.60252e-143	CD4 naive/Tcm	TNFAIP3
3.54599e-43	0.801463	0.89	0.855	9.44687e-39	CD4 naive/Tcm	FOS
0	3.9608	0.972	0.086	0	CD56dim NK	GNLY
0	3.41002	0.999	0.216	0	CD56dim NK	NKG7
0	3.28142	0.985	0.157	0	CD56dim NK	PRF1
0	3.22509	0.972	0.089	0	CD56dim NK	GZMB
0	2.39974	0.813	0.076	0	CD56dim NK	SPON2
0	2.39202	0.982	0.197	0	CD56dim NK	CTSW
0	2.33293	0.892	0.046	0	CD56dim NK	FCGR3A
0	2.25988	0.764	0.015	0	CD56dim NK	FGFBP2
0	2.24347	0.964	0.103	0	CD56dim NK	KLRD1
0	2.19823	0.975	0.212	0	CD56dim NK	GZMA
0	2.14967	0.973	0.272	0	CD56dim NK	CST7
0	2.00428	0.982	0.374	0	CD56dim NK	CD247
0	1.95971	0.823	0.069	0	CD56dim NK	CLIC3
0	1.95517	0.789	0.026	0	CD56dim NK	CX3CR1
0	1.79348	0.948	0.137	0	CD56dim NK	TYROBP
0	1.76813	0.843	0.028	0	CD56dim NK	KLRF1
0	1.76258	0.656	0.09	0	CD56dim NK	XCL2
1.47278e-283	1.72982	0.909	0.289	3.92362e-279	CD56dim NK	CCL5
4.79136e-258	2.09348	0.852	0.237	1.27647e-253	CD56dim NK	CCL4
2.18185e-116	1.72797	0.466	0.133	5.81268e-112	CD56dim NK	CCL4L2
0	4.10906	0.862	0.079	0	CD56hi NK	GNLY
0	3.60099	0.923	0.054	0	CD56hi NK	XCL1
0	3.53719	0.92	0.077	0	CD56hi NK	XCL2
0	2.46742	0.954	0.189	0	CD56hi NK	CTSW
0	2.34428	0.954	0.094	0	CD56hi NK	KLRD1
0	2.23694	0.977	0.208	0	CD56hi NK	NKG7
0	2.23681	0.788	0.023	0	CD56hi NK	KLRC1
0	2.05958	0.971	0.363	0	CD56hi NK	CD7
0	1.95923	0.765	0.033	0	CD56hi NK	TRDC
0	1.73953	0.901	0.233	0	CD56hi NK	IL2RB
0	1.70427	0.622	0.088	0	CD56hi NK	GZMB
0	1.68163	0.973	0.128	0	CD56hi NK	TYROBP
0	1.5803	0.842	0.188	0	CD56hi NK	HOPX
0	1.55964	0.877	0.156	0	CD56hi NK	KLRK1
0	1.55098	0.611	0.031	0	CD56hi NK	KLRC2
0	1.52677	0.778	0.209	0	CD56hi NK	GZMA
0	1.52025	0.851	0.134	0	CD56hi NK	MATK
4.99361e-244	1.41353	0.751	0.286	1.33035e-239	CD56hi NK	CCL5
8.8508e-168	1.82579	0.476	0.141	2.35794e-163	CD56hi NK	AREG
2.91617e-159	1.62999	0.607	0.236	7.76896e-155	CD56hi NK	CCL4
0	3.11279	1	0.217	0	CD8 Tem	NKG7
0	2.99448	0.919	0.088	0	CD8 Tem	GNLY
0	2.65615	0.919	0.075	0	CD8 Tem	GZMH
0	2.32446	0.962	0.159	0	CD8 Tem	PRF1
0	2.16049	1	0.289	0	CD8 Tem	CCL5
0	1.98904	0.77	0.016	0	CD8 Tem	FGFBP2
0	1.9152	0.864	0.092	0	CD8 Tem	GZMB
0	1.88398	0.962	0.199	0	CD8 Tem	CTSW
0	1.85175	0.975	0.213	0	CD8 Tem	GZMA
0	1.80011	0.99	0.273	0	CD8 Tem	CST7
0	1.69839	0.833	0.106	0	CD8 Tem	KLRD1
0	1.68107	0.784	0.028	0	CD8 Tem	CX3CR1
0	1.39356	0.8	0.16	0	CD8 Tem	KLRG1
0	1.31975	0.574	0.051	0	CD8 Tem	FCGR3A
1.17056e-303	1.29852	0.812	0.166	3.11849e-299	CD8 Tem	KLRK1
5.64241e-250	1.95346	0.294	0.01	1.50319e-245	CD8 Tem	TRDV2
2.90078e-246	1.48739	0.982	0.557	7.72796e-242	CD8 Tem	HCST
1.69258e-227	1.26262	0.98	0.632	4.5092e-223	CD8 Tem	ITGB2
1.74016e-208	1.50698	0.385	0.043	4.63597e-204	CD8 Tem	TRGV9
1.52445e-156	1.21838	0.539	0.13	4.06129e-152	CD8 Tem	CD8A
0	3.1526	0.994	0.209	0	CD8 Trm	CCL5
0	2.80545	0.914	0.066	0	CD8 Trm	GZMK
0	2.48889	0.811	0.173	0	CD8 Trm	CCL4
0	2.40102	0.501	0.091	0	CD8 Trm	CCL4L2
0	2.24561	0.964	0.133	0	CD8 Trm	NKG7
0	2.24552	0.763	0.055	0	CD8 Trm	CD8A
0	2.21826	0.495	0.055	0	CD8 Trm	IFNG
0	2.20015	0.954	0.196	0	CD8 Trm	CST7
0	2.18076	0.935	0.132	0	CD8 Trm	GZMA
0	1.77141	0.672	0.037	0	CD8 Trm	CD8B
0	1.4781	0.821	0.178	0	CD8 Trm	AOAH
0	1.33752	0.965	0.511	0	CD8 Trm	HCST
0	1.33473	0.45	0.039	0	CD8 Trm	GZMH
0	1.32738	0.746	0.101	0	CD8 Trm	KLRK1
0	1.18245	0.993	0.45	0	CD8 Trm	IL32
0	1.17811	0.787	0.2	0	CD8 Trm	GZMM
0	1.16303	0.97	0.378	0	CD8 Trm	CD3E
0	1.12764	0.848	0.391	0	CD8 Trm	PLAAT4
0	1.11238	0.796	0.133	0	CD8 Trm	CTSW
0	1.11022	0.392	0.064	0	CD8 Trm	GZMB
0	2.33821	0.825	0.038	0	CD8 Trm precursor	ZNF683
0	2.21675	0.737	0.036	0	CD8 Trm precursor	KLRC2
0	2.11534	0.991	0.37	0	CD8 Trm precursor	CD7
0	2.03195	0.759	0.066	0	CD8 Trm precursor	XCL1
0	1.97081	0.529	0.041	0	CD8 Trm precursor	LINC02446
0	1.86424	0.952	0.198	0	CD8 Trm precursor	CTSW
0	1.85903	0.372	0.013	0	CD8 Trm precursor	TRDV1
0	1.58608	0.906	0.164	0	CD8 Trm precursor	KLRK1
0	1.52568	0.833	0.106	0	CD8 Trm precursor	KLRD1
0	1.47156	0.777	0.183	0	CD8 Trm precursor	TRG-AS1
0	1.34156	0.614	0.091	0	CD8 Trm precursor	XCL2
4.67587e-306	1.3653	0.902	0.242	1.2457e-301	CD8 Trm precursor	AOAH
2.0654e-287	1.12201	0.703	0.149	5.50244e-283	CD8 Trm precursor	LEF1
2.02037e-263	1.15901	0.786	0.233	5.38246e-259	CD8 Trm precursor	CXCR3
1.33685e-262	1.45019	0.665	0.128	3.56149e-258	CD8 Trm precursor	CD8A
1.02843e-249	1.35212	0.978	0.557	2.73983e-245	CD8 Trm precursor	HCST
1.72785e-206	1.98696	0.528	0.093	4.60317e-202	CD8 Trm precursor	GNLY
2.26515e-205	1.49257	0.842	0.291	6.03459e-201	CD8 Trm precursor	CCL5
6.11424e-174	1.14203	0.982	0.505	1.62889e-169	CD8 Trm precursor	IL32
7.63996e-170	1.17399	0.992	0.782	2.03536e-165	CD8 Trm precursor	IFITM1
6.96328e-290	3.00161	0.933	0.055	1.85509e-285	cDC1/2	CPVL
6.96654e-240	3.99618	0.983	0.084	1.85595e-235	cDC1/2	LYZ
4.4245e-204	2.80421	0.95	0.092	1.17873e-199	cDC1/2	AIF1
1.24292e-195	2.69765	0.508	0.021	3.31125e-191	cDC1/2	C1QA
1.49517e-186	2.38648	0.45	0.017	3.98329e-182	cDC1/2	C1QB
3.78877e-173	4.62957	0.992	0.147	1.00937e-168	cDC1/2	CST3
1.59457e-166	2.74855	0.45	0.019	4.2481e-162	cDC1/2	C1QC
7.52545e-108	2.05753	0.833	0.126	2.00486e-103	cDC1/2	FCER1G
1.26962e-100	2.45039	0.842	0.148	3.38238e-96	cDC1/2	TYROBP
1.59609e-74	2.88207	1	0.64	4.25215e-70	cDC1/2	HLA-DPB1
1.20173e-72	2.90025	1	0.647	3.20153e-68	cDC1/2	HLA-DPA1
2.33757e-72	2.90685	0.992	0.666	6.22753e-68	cDC1/2	HLA-DRB1
1.41354e-68	2.47941	1	0.601	3.76582e-64	cDC1/2	HLA-DRA
5.41845e-67	2.08299	0.983	0.478	1.44353e-62	cDC1/2	GSTP1
1.32515e-65	2.51209	0.983	0.399	3.53034e-61	cDC1/2	IFI30
3.72969e-65	2.30253	1	0.918	9.93627e-61	cDC1/2	CD74
2.7974e-62	2.39643	1	0.585	7.45254e-58	cDC1/2	HLA-DQB1
8.19718e-60	2.22901	1	0.54	2.18381e-55	cDC1/2	HLA-DQA1
1.5065e-53	2.17475	0.9	0.344	4.01348e-49	cDC1/2	HLA-DRB5
5.87466e-42	2.24779	1	0.972	1.56507e-37	cDC1/2	FTL
0	5.92603	0.6	0.005	0	DPT+ PI16+ fibroblast	APOD
0	5.0976	0.976	0.024	0	DPT+ PI16+ fibroblast	DCN
0	4.64694	0.812	0.013	0	DPT+ PI16+ fibroblast	SFRP2
0	4.44271	0.764	0.023	0	DPT+ PI16+ fibroblast	PI16
0	4.42279	0.927	0.015	0	DPT+ PI16+ fibroblast	IGFBP6
0	4.38349	0.648	0.003	0	DPT+ PI16+ fibroblast	CXCL14
0	4.27158	0.909	0.022	0	DPT+ PI16+ fibroblast	FBLN1
0	3.95916	0.939	0.039	0	DPT+ PI16+ fibroblast	MGP
0	3.87728	0.842	0.021	0	DPT+ PI16+ fibroblast	IGFBP5
0	3.7321	0.994	0.062	0	DPT+ PI16+ fibroblast	SERPING1
0	3.70402	1	0.071	0	DPT+ PI16+ fibroblast	C1S
0	3.61927	0.982	0.022	0	DPT+ PI16+ fibroblast	LUM
0	3.5671	0.994	0.051	0	DPT+ PI16+ fibroblast	COL1A2
0	3.38015	0.812	0.011	0	DPT+ PI16+ fibroblast	MFAP4
6.29944e-308	3.76194	0.994	0.088	1.67823e-303	DPT+ PI16+ fibroblast	IGFBP7
3.03595e-290	3.49903	0.624	0.025	8.08808e-286	DPT+ PI16+ fibroblast	CLEC3B
1.98155e-277	5.45505	0.861	0.07	5.27904e-273	DPT+ PI16+ fibroblast	CFD
1.38891e-232	3.62373	0.509	0.021	3.70019e-228	DPT+ PI16+ fibroblast	PTGDS
1.53557e-214	3.49288	1	0.146	4.09091e-210	DPT+ PI16+ fibroblast	CST3
1.00151e-192	5.53988	0.976	0.181	2.66811e-188	DPT+ PI16+ fibroblast	GSN
0	2.99326	0.898	0.101	0	ILC3	AL136456.1
0	2.67808	0.77	0.071	0	ILC3	XCL1
0	2.29714	0.864	0.072	0	ILC3	LINC00299
0	1.69942	0.639	0.012	0	ILC3	KRT86
0	1.61483	0.679	0.007	0	ILC3	KIT
0	1.60766	0.582	0.028	0	ILC3	PCDH9
0	1.48864	0.597	0.018	0	ILC3	SPINK2
7.15538e-278	2.11553	0.349	0.011	1.90627e-273	ILC3	CSF2
4.21464e-221	1.73398	0.869	0.185	1.12282e-216	ILC3	TNFRSF18
3.17672e-215	1.60106	0.705	0.117	8.46309e-211	ILC3	TOX2
1.73094e-207	1.49243	0.517	0.048	4.61141e-203	ILC3	TRDC
9.7158e-187	1.47184	0.679	0.126	2.58839e-182	ILC3	IL4I1
1.06595e-185	1.65379	0.864	0.208	2.8398e-181	ILC3	KLRB1
1.19818e-147	1.61304	0.815	0.26	3.19208e-143	ILC3	TCF7
2.82397e-146	2.02663	0.901	0.322	7.52334e-142	ILC3	IL7R
3.09531e-145	1.51523	0.795	0.205	8.24623e-141	ILC3	CTSW
6.35326e-137	1.86152	0.543	0.095	1.69257e-132	ILC3	XCL2
4.8189e-116	1.68486	0.858	0.339	1.2838e-111	ILC3	AFF3
5.20685e-95	1.99006	0.801	0.375	1.38716e-90	ILC3	CD7
8.06339e-23	1.67854	0.347	0.148	2.14817e-18	ILC3	AREG
0	5.724	1	0.047	0	inflammatory fibroblast-like	COL1A1
0	5.6557	1	0.052	0	inflammatory fibroblast-like	COL3A1
0	5.2538	1	0.044	0	inflammatory fibroblast-like	COL1A2
0	4.33048	1	0.076	0	inflammatory fibroblast-like	COL6A2
0	4.21063	0.998	0.017	0	inflammatory fibroblast-like	DCN
0	4.21048	0.982	0.029	0	inflammatory fibroblast-like	RARRES2
0	4.17038	0.991	0.024	0	inflammatory fibroblast-like	MMP2
0	4.14422	0.991	0.044	0	inflammatory fibroblast-like	COL6A3
0	3.97895	0.991	0.015	0	inflammatory fibroblast-like	LUM
0	3.7986	1	0.045	0	inflammatory fibroblast-like	COL6A1
0	3.59392	0.988	0.048	0	inflammatory fibroblast-like	AEBP1
0	3.38843	0.965	0.015	0	inflammatory fibroblast-like	FBLN1
0	3.30275	0.793	0.008	0	inflammatory fibroblast-like	SFRP2
0	3.29083	0.993	0.065	0	inflammatory fibroblast-like	C1S
0	3.27664	0.989	0.036	0	inflammatory fibroblast-like	COL5A2
0	3.22439	0.995	0.202	0	inflammatory fibroblast-like	IFITM3
0	3.19635	0.991	0.063	0	inflammatory fibroblast-like	SPARC
0	3.1462	0.972	0.032	0	inflammatory fibroblast-like	SDK1
0	3.1436	0.995	0.033	0	inflammatory fibroblast-like	C1R
1.0689e-130	3.5298	0.807	0.415	2.84766e-126	inflammatory fibroblast-like	MT2A
0	1.67075	0.738	0.041	0	ISG CD4/8	IFIT1
0	1.54245	0.664	0.039	0	ISG CD4/8	RSAD2
3.65785e-289	2.00313	0.848	0.133	9.74488e-285	ISG CD4/8	IFI44L
2.71425e-284	2.70421	0.979	0.24	7.23103e-280	ISG CD4/8	MX1
7.17059e-283	3.07999	0.988	0.258	1.91032e-278	ISG CD4/8	IFI6
3.48042e-257	1.76695	0.842	0.158	9.27219e-253	ISG CD4/8	OAS1
3.67007e-249	3.00818	0.988	0.328	9.77744e-245	ISG CD4/8	ISG15
5.83714e-233	1.55262	0.78	0.133	1.55507e-228	ISG CD4/8	OASL
6.56873e-208	1.6962	0.887	0.235	1.74998e-203	ISG CD4/8	MX2
4.72276e-194	2.254	0.991	0.578	1.25819e-189	ISG CD4/8	LY6E
1.83575e-179	1.5612	0.869	0.263	4.89063e-175	ISG CD4/8	SAMD9L
2.33904e-178	2.05787	0.991	0.563	6.23144e-174	ISG CD4/8	ISG20
2.49316e-177	1.5748	0.92	0.323	6.64204e-173	ISG CD4/8	XAF1
1.20125e-175	2.2502	1	0.784	3.20026e-171	ISG CD4/8	IFITM1
9.83639e-172	1.62888	0.935	0.385	2.62051e-167	ISG CD4/8	IRF7
1.19224e-167	1.70398	0.905	0.323	3.17625e-163	ISG CD4/8	EPSTI1
4.10348e-157	1.81637	0.938	0.43	1.09321e-152	ISG CD4/8	STAT1
1.13984e-152	1.59218	0.952	0.488	3.03665e-148	ISG CD4/8	TRIM22
8.00513e-143	1.93743	0.938	0.416	2.13265e-138	ISG CD4/8	MT2A
1.27668e-139	1.7105	0.988	0.691	3.4012e-135	ISG CD4/8	RNF213
0	5.18418	0.764	0.045	0	macs	APOE
0	4.25863	1	0.972	0	macs	FTL
0	4.18333	0.467	0.014	0	macs	CCL18
0	4.09357	0.985	0.074	0	macs	LYZ
0	3.9803	0.774	0.012	0	macs	C1QA
0	3.94958	0.746	0.016	0	macs	APOC1
0	3.83334	0.996	0.373	0	macs	CTSB
0	3.82703	0.764	0.01	0	macs	C1QC
0	3.77359	0.718	0.009	0	macs	C1QB
0	3.60168	0.77	0.031	0	macs	MMP9
0	3.56378	0.997	0.608	0	macs	PSAP
0	3.42204	0.996	0.392	0	macs	IFI30
0	3.37226	0.967	0.42	0	macs	CTSD
0	3.30759	0.999	0.138	0	macs	TYROBP
0	3.28669	1	0.983	0	macs	FTH1
0	3.17582	0.99	0.117	0	macs	FCER1G
0	3.13475	0.881	0.096	0	macs	CTSL
0	3.12141	0.986	0.119	0	macs	CD68
0	2.98621	0.95	0.061	0	macs	CD14
0	2.93472	0.987	0.138	0	macs	CST3
0	2.42302	0.908	0.206	0	MAIT	KLRB1
0	1.99563	0.636	0.014	0	MAIT	TRAV1-2
0	1.35116	0.68	0.021	0	MAIT	SLC4A10
1.77929e-252	1.83792	0.658	0.102	4.74021e-248	MAIT	AL136456.1
2.99835e-243	1.19447	0.25	0.003	7.98791e-239	MAIT	TRBV6-4
4.76277e-232	1.68275	0.746	0.144	1.26885e-227	MAIT	CEBPD
7.90353e-225	1.25404	0.66	0.123	2.10558e-220	MAIT	LINC01871
9.13738e-204	1.43212	0.88	0.217	2.43429e-199	MAIT	GZMA
1.67037e-199	1.31921	0.706	0.173	4.45004e-195	MAIT	NCR3
1.48388e-188	1.28371	0.928	0.357	3.95322e-184	MAIT	RORA
2.06918e-175	1.56461	0.57	0.094	5.5125e-171	MAIT	GNLY
1.38548e-165	1.34119	0.908	0.384	3.69107e-161	MAIT	SPOCK2
1.64243e-163	1.20456	0.63	0.131	4.3756e-159	MAIT	CD8A
1.19581e-148	1.52026	0.842	0.321	3.18577e-144	MAIT	IL7R
6.60429e-93	1.40227	0.866	0.518	1.75945e-88	MAIT	TNFAIP3
3.12014e-90	1.50896	0.766	0.373	8.31238e-86	MAIT	TNF
1.89063e-87	1.87919	0.656	0.242	5.03682e-83	MAIT	CCL4
5.4645e-71	1.19447	0.53	0.196	1.4558e-66	MAIT	PHLDA1
4.63874e-59	1.23249	0.684	0.373	1.23581e-54	MAIT	RGCC
3.2205e-51	1.28622	0.332	0.099	8.57975e-47	MAIT	GZMB
0	6.61032	0.978	0.002	0	mast	TPSAB1
0	5.51573	0.966	0.001	0	mast	CPA3
0	5.50477	0.966	0.002	0	mast	TPSB2
0	3.8734	0.966	0.01	0	mast	KIT
0	3.85736	0.989	0.019	0	mast	SLC24A3
0	3.66879	0.921	0.001	0	mast	TPSD1
0	3.47543	0.989	0.002	0	mast	HDC
0	3.46234	0.966	0.007	0	mast	GATA2
0	3.35265	0.966	0.004	0	mast	SLC18A2
0	3.18566	0.944	0.032	0	mast	LTC4S
0	3.11409	0.944	0	0	mast	MS4A2
0	3.07937	0.955	0.002	0	mast	HPGDS
0	2.97262	0.506	0	0	mast	CTSG
0	2.91519	0.955	0.039	0	mast	VWA5A
0	2.84361	0.809	0.003	0	mast	CADPS
1.57519e-273	3.80794	0.888	0.037	4.19647e-269	mast	HPGD
9.96646e-193	2.54106	0.82	0.051	2.65516e-188	mast	CLU
7.21184e-114	2.54953	0.944	0.16	1.92131e-109	mast	MAST4
9.46856e-91	2.73633	0.955	0.211	2.52252e-86	mast	ACSL4
2.16948e-61	2.5205	0.494	0.063	5.7797e-57	mast	CLNK
0	2.55982	0.997	0.167	0	memory B cells	MS4A1
0	2.28956	0.986	0.142	0	memory B cells	BANK1
0	2.14452	0.999	0.465	0	memory B cells	HLA-DRA
0	1.99965	0.996	0.384	0	memory B cells	HLA-DQA1
0	1.99642	1	0.889	0	memory B cells	CD74
0	1.9195	0.952	0.361	0	memory B cells	CD83
0	1.79039	0.996	0.528	0	memory B cells	HLA-DPA1
0	1.78017	0.996	0.444	0	memory B cells	HLA-DQB1
0	1.75057	0.978	0.164	0	memory B cells	CD79A
0	1.65082	0.93	0.202	0	memory B cells	RALGPS2
0	1.63481	0.995	0.518	0	memory B cells	HLA-DPB1
0	1.50459	0.998	0.552	0	memory B cells	HLA-DRB1
0	1.38726	0.706	0.057	0	memory B cells	CD24
0	1.37402	0.875	0.115	0	memory B cells	CD19
0	1.34817	0.931	0.249	0	memory B cells	MEF2C
0	1.33504	0.993	0.79	0	memory B cells	CD37
0	1.27036	0.729	0.179	0	memory B cells	SMIM14
0	1.25636	0.638	0.018	0	memory B cells	TNFRSF13B
0	1.22676	0.784	0.168	0	memory B cells	ARHGAP24
0	1.20476	0.804	0.157	0	memory B cells	GNG7
0	5.10086	0.901	0.015	0	monocytes	IL1B
0	4.87398	0.936	0.028	0	monocytes	S100A9
0	4.69552	0.924	0.252	0	monocytes	TIMP1
0	4.60258	0.919	0.024	0	monocytes	S100A8
0	4.07925	0.862	0.083	0	monocytes	CCL3
0	3.91996	0.985	0.365	0	monocytes	SOD2
0	3.85216	0.745	0.015	0	monocytes	CXCL8
0	3.59456	0.936	0.031	0	monocytes	LYZ
0	3.51938	0.905	0.087	0	monocytes	IER3
0	3.50845	0.605	0.014	0	monocytes	CXCL2
0	3.46971	0.791	0.012	0	monocytes	IL1RN
0	3.36281	0.798	0.028	0	monocytes	C15orf48
0	3.3576	0.931	0.056	0	monocytes	PLAUR
0	3.29911	0.999	0.982	0	monocytes	FTH1
0	3.27382	0.978	0.363	0	monocytes	IFI30
0	3.2172	0.966	0.352	0	monocytes	NAMPT
0	3.17486	0.696	0.041	0	monocytes	CCL3L1
0	3.17418	0.571	0.029	0	monocytes	G0S2
0	3.0615	0.952	0.097	0	monocytes	TYROBP
0	3.00571	0.934	0.076	0	monocytes	FCER1G
0	3.57379	0.884	0.082	0	mRegDCs	LYZ
0	2.88265	0.647	0.018	0	mRegDCs	IDO1
0	2.81692	0.713	0.025	0	mRegDCs	LAMP3
0	2.57736	0.873	0.084	0	mRegDCs	TNFAIP2
0	2.33482	0.909	0.044	0	mRegDCs	CSF2RA
4.56991e-302	3.25385	0.662	0.048	1.21747e-297	mRegDCs	FSCN1
6.99231e-298	2.87149	0.735	0.056	1.86282e-293	mRegDCs	CXCL8
7.40226e-298	3.23525	0.782	0.071	1.97204e-293	mRegDCs	C15orf48
7.33793e-253	2.39929	0.96	0.145	1.9549e-248	mRegDCs	TYROBP
3.06066e-250	2.4122	0.309	0.006	8.15389e-246	mRegDCs	CCL22
1.7734e-237	2.42981	0.695	0.065	4.72451e-233	mRegDCs	IL1B
9.83669e-230	3.27588	0.876	0.145	2.62059e-225	mRegDCs	CST3
1.39599e-227	2.56664	0.596	0.059	3.71906e-223	mRegDCs	EBI3
1.23573e-199	2.78716	0.589	0.06	3.2921e-195	mRegDCs	G0S2
1.5539e-169	3.27339	0.978	0.397	4.13975e-165	mRegDCs	IFI30
4.03419e-154	2.29882	0.935	0.361	1.07475e-149	mRegDCs	PPA1
3.25372e-135	2.46474	0.989	0.639	8.66822e-131	mRegDCs	HLA-DPB1
7.33942e-132	2.43617	0.982	0.665	1.9553e-127	mRegDCs	HLA-DRB1
4.36067e-118	2.34493	0.971	0.646	1.16173e-113	mRegDCs	HLA-DPA1
3.71072e-94	3.47659	0.84	0.426	9.88572e-90	mRegDCs	TXN
0	4.03649	0.987	0.074	0	myofibroblast	IGFBP7
0	3.89609	0.97	0.04	0	myofibroblast	COL1A1
0	3.84556	0.819	0.027	0	myofibroblast	MGP
0	3.82739	0.937	0.057	0	myofibroblast	SPARC
0	3.75013	0.999	0.057	0	myofibroblast	CALD1
0	3.64086	0.97	0.037	0	myofibroblast	COL1A2
0	3.53087	0.931	0.041	0	myofibroblast	COL4A1
0	3.46057	0.968	0.045	0	myofibroblast	COL3A1
0	3.43342	0.955	0.043	0	myofibroblast	COL4A2
0	3.41234	0.871	0.031	0	myofibroblast	CCDC102B
0	3.3778	0.976	0.069	0	myofibroblast	COL6A2
0	3.37222	0.819	0.018	0	myofibroblast	RGS5
0	3.31253	0.892	0.036	0	myofibroblast	PRKG1
0	3.22519	0.968	0.045	0	myofibroblast	LHFPL6
0	3.2142	0.739	0.038	0	myofibroblast	ACTA2
0	3.16607	0.765	0.035	0	myofibroblast	TAGLN
0	3.02471	0.936	0.081	0	myofibroblast	COL18A1
0	3.00676	0.883	0.036	0	myofibroblast	DLC1
0	2.9428	0.861	0.198	0	myofibroblast	IFITM3
0	2.91631	0.882	0.031	0	myofibroblast	TIMP3
0	2.26433	0.825	0.006	0	naive B cells	TCL1A
0	1.95448	0.916	0.301	0	naive B cells	BACH2
0	1.80935	0.991	0.313	0	naive B cells	CD79A
0	1.68043	0.944	0.284	0	naive B cells	AFF3
0	1.58536	0.772	0.081	0	naive B cells	FCER2
0	1.48531	0.821	0.204	0	naive B cells	FCRL1
0	1.47437	1	0.91	0	naive B cells	CD74
0	1.4384	0.79	0.13	0	naive B cells	CD72
0	1.40411	0.962	0.469	0	naive B cells	CD83
0	1.34622	1	0.563	0	naive B cells	HLA-DRA
0	1.34364	0.897	0.33	0	naive B cells	CD79B
0	1.33801	1	0.634	0	naive B cells	HLA-DRB1
0	1.32703	0.873	0.259	0	naive B cells	HVCN1
0	1.32515	0.999	0.827	0	naive B cells	CD37
0	1.3242	0.992	0.32	0	naive B cells	MS4A1
0	1.32279	0.721	0.096	0	naive B cells	COL19A1
0	1.31683	0.941	0.655	0	naive B cells	CXCR4
0	1.26868	0.94	0.373	0	naive B cells	MEF2C
0	1.2588	0.998	0.497	0	naive B cells	HLA-DQA1
0	1.21795	0.973	0.299	0	naive B cells	BANK1
0	2.85635	0.955	0.058	0	pDCs	IL3RA
0	2.31008	0.885	0.02	0	pDCs	PTPRS
0	2.18619	0.833	0.012	0	pDCs	LINC01374
3.02705e-270	2.90482	0.942	0.086	8.06436e-266	pDCs	ZFAT
7.29374e-265	2.41863	0.942	0.088	1.94313e-260	pDCs	RHEX
5.76467e-224	2.65195	0.853	0.084	1.53576e-219	pDCs	PLD4
5.71855e-221	4.23561	0.885	0.099	1.52348e-216	pDCs	GZMB
2.08277e-177	2.28806	0.744	0.078	5.5487e-173	pDCs	CLIC3
5.93413e-140	2.50023	0.949	0.209	1.58091e-135	pDCs	APP
5.82752e-138	2.16547	0.942	0.213	1.55251e-133	pDCs	BCL11A
1.36358e-125	2.24489	0.821	0.159	3.63271e-121	pDCs	TEX14
7.2909e-124	2.75545	0.981	0.318	1.94237e-119	pDCs	IRF8
9.35692e-124	3.20894	0.987	0.338	2.49278e-119	pDCs	TCF4
1.071e-117	2.29212	0.962	0.318	2.85324e-113	pDCs	UGCG
4.50755e-116	3.40375	0.974	0.387	1.20086e-111	pDCs	IRF7
9.16549e-107	2.38197	0.923	0.293	2.44178e-102	pDCs	PLAC8
8.03334e-92	2.78328	0.955	0.507	2.14016e-87	pDCs	FCHSD2
5.70743e-91	2.2406	0.84	0.245	1.52052e-86	pDCs	ITM2C
3.42326e-78	2.44772	0.846	0.338	9.1199e-74	pDCs	PPP1R14B
5.93219e-48	2.6924	0.218	0.022	1.58039e-43	pDCs	PTGDS
0	4.80456	0.968	0.036	0	PDGFRAhi fibroblast	SDK1
0	4.24676	1	0.056	0	PDGFRAhi fibroblast	COL3A1
0	4.10044	0.993	0.046	0	PDGFRAhi fibroblast	PRKG1
0	4.05037	0.996	0.051	0	PDGFRAhi fibroblast	COL1A1
0	4.04526	0.918	0.024	0	PDGFRAhi fibroblast	GPC6
0	3.99699	0.95	0.034	0	PDGFRAhi fibroblast	BNC2
0	3.96322	0.982	0.024	0	PDGFRAhi fibroblast	BICC1
0	3.8934	0.975	0.049	0	PDGFRAhi fibroblast	COL6A3
0	3.85445	1	0.049	0	PDGFRAhi fibroblast	COL1A2
0	3.62762	0.993	0.057	0	PDGFRAhi fibroblast	PTPRG
0	3.5301	0.872	0.046	0	PDGFRAhi fibroblast	GLIS3
0	3.50451	0.982	0.04	0	PDGFRAhi fibroblast	COL5A2
0	3.33156	0.901	0.029	0	PDGFRAhi fibroblast	NXN
0	3.29017	0.961	0.022	0	PDGFRAhi fibroblast	PDZRN3
0	3.20073	0.72	0.021	0	PDGFRAhi fibroblast	KIF26B
0	3.11959	0.943	0.077	0	PDGFRAhi fibroblast	PLEKHA5
0	3.11887	0.805	0.031	0	PDGFRAhi fibroblast	KAZN
0	3.08373	0.915	0.049	0	PDGFRAhi fibroblast	CACNA1C
0	2.98489	0.989	0.081	0	PDGFRAhi fibroblast	COL6A2
5.1931e-263	3.56225	0.851	0.14	1.38349e-258	PDGFRAhi fibroblast	RUNX2
0	8.161	0.69	0.077	0	plasma cells	IGHG2
0	7.54164	0.815	0.118	0	plasma cells	IGHG1
0	7.43277	0.799	0.194	0	plasma cells	IGKC
0	5.2694	0.514	0.085	0	plasma cells	IGHG3
1.70465e-279	6.29159	0.585	0.147	4.54135e-275	plasma cells	IGHA1
3.39215e-155	6.40882	0.287	0.046	9.03703e-151	plasma cells	IGKV4-1
5.89527e-155	5.81068	0.33	0.065	1.57056e-150	plasma cells	IGLC2
3.85399e-128	6.90923	0.213	0.032	1.02674e-123	plasma cells	IGKV3-15
3.3667e-117	6.51175	0.184	0.023	8.96923e-113	plasma cells	IGHV3-7
2.1894e-95	6.05885	0.134	0.011	5.83277e-91	plasma cells	IGKV1-9
5.93297e-81	5.33222	0.228	0.062	1.5806e-76	plasma cells	IGLC3
2.30745e-75	6.98538	0.25	0.07	6.14729e-71	plasma cells	IGKV3-20
4.95555e-67	6.90346	0.221	0.067	1.32021e-62	plasma cells	IGHV3-23
1.39267e-66	5.86093	0.119	0.017	3.7102e-62	plasma cells	IGLV2-23
9.25403e-62	5.78415	0.131	0.022	2.46537e-57	plasma cells	IGHV4-39
7.04785e-56	6.17969	0.166	0.048	1.87762e-51	plasma cells	IGKV3-11
1.3797e-43	5.71946	0.119	0.039	3.67565e-39	plasma cells	IGKV1-5
2.46314e-34	5.55477	0.106	0.027	6.56205e-30	plasma cells	IGKV2-30
4.1037e-23	5.89482	0.132	0.057	1.09327e-18	plasma cells	IGLV2-14
8.87088e-23	5.54737	0.138	0.055	2.36329e-18	plasma cells	IGHV3-30
0	4.87212	0.944	0.043	0	smooth muscle	ACTA2
0	4.71405	0.959	0.024	0	smooth muscle	RGS5
0	4.54595	0.991	0.041	0	smooth muscle	TAGLN
0	4.52357	1	0.083	0	smooth muscle	IGFBP7
0	4.25792	0.998	0.051	0	smooth muscle	MYL9
0	3.85319	1	0.065	0	smooth muscle	SPARC
0	3.71861	0.989	0.027	0	smooth muscle	ADIRF
0	3.6498	0.996	0.026	0	smooth muscle	SOD3
0	3.64928	1	0.204	0	smooth muscle	IFITM3
0	3.63531	0.98	0.042	0	smooth muscle	SPARCL1
0	3.61853	1	0.066	0	smooth muscle	CALD1
0	3.40069	0.991	0.033	0	smooth muscle	MGP
0	3.29181	0.993	0.04	0	smooth muscle	TPM2
0	3.24642	0.959	0.015	0	smooth muscle	NDUFA4L2
0	3.21007	0.991	0.094	0	smooth muscle	TPM1
0	3.04945	0.989	0.058	0	smooth muscle	SERPING1
0	3.03352	0.972	0.049	0	smooth muscle	SERPINF1
0	2.93052	0.993	0.054	0	smooth muscle	LHFPL6
0	2.89303	0.989	0.036	0	smooth muscle	NR2F2
0	2.71301	0.725	0.009	0	smooth muscle	MUSTN1
0	3.59509	0.508	0.025	0	Tfh	CXCL13
0	1.57534	0.805	0.161	0	Tfh	TSHZ2
0	1.491	0.77	0.087	0	Tfh	TOX2
0	1.4694	0.828	0.201	0	Tfh	TIGIT
0	1.45116	0.843	0.195	0	Tfh	TBC1D4
0	1.44912	0.765	0.237	0	Tfh	TCF7
0	1.41209	0.626	0.138	0	Tfh	FAAH2
0	1.41074	0.911	0.335	0	Tfh	LAT
0	1.36668	0.595	0.081	0	Tfh	PTPN13
0	1.35407	0.681	0.15	0	Tfh	PASK
0	1.32311	0.758	0.184	0	Tfh	KLRB1
0	1.31241	0.806	0.279	0	Tfh	ITM2A
0	1.30066	0.869	0.353	0	Tfh	CD7
0	1.2907	0.886	0.519	0	Tfh	RNF19A
0	1.28659	0.729	0.162	0	Tfh	TNFRSF4
0	1.274	0.674	0.105	0	Tfh	PDCD1
0	1.26947	0.637	0.067	0	Tfh	ICA1
0	1.26191	0.707	0.265	0	Tfh	THADA
0	1.24379	0.718	0.153	0	Tfh	CTLA4
2.02294e-42	1.30236	0.122	0.045	5.38932e-38	Tfh	TRBV20-1
0	2.57218	0.316	0.007	0	Th17	IL17A
0	2.00011	0.588	0.14	0	Th17	LAG3
0	1.98822	0.868	0.145	0	Th17	CTLA4
0	1.73409	0.791	0.326	0	Th17	RGS1
0	1.6155	0.931	0.36	0	Th17	SPOCK2
0	1.53583	0.754	0.16	0	Th17	TNFRSF18
0	1.53529	0.728	0.162	0	Th17	TNFRSF4
0	1.53511	0.919	0.333	0	Th17	RORA
0	1.52029	0.971	0.398	0	Th17	CD2
0	1.51276	0.835	0.322	0	Th17	BATF
0	1.48393	0.806	0.215	0	Th17	ICOS
0	1.42522	0.984	0.674	0	Th17	S100A4
0	1.42497	0.733	0.185	0	Th17	KLRB1
0	1.41501	0.844	0.314	0	Th17	MIR4435-2HG
0	1.37968	0.584	0.049	0	Th17	CCL20
0	1.3427	0.953	0.384	0	Th17	CD3D
0	1.30738	0.772	0.319	0	Th17	RBPJ
0	1.29462	0.656	0.175	0	Th17	PHLDA1
0	1.27234	0.884	0.388	0	Th17	PBXIP1
0	1.25532	0.994	0.738	0	Th17	SRGN
0	1.95711	0.995	0.481	0	Treg	IL32
0	1.84482	0.741	0.145	0	Treg	CTLA4
0	1.82967	0.731	0.042	0	Treg	FOXP3
0	1.5751	0.62	0.163	0	Treg	TNFRSF4
0	1.3804	0.522	0.03	0	Treg	RTKN2
0	1.3383	0.667	0.097	0	Treg	IKZF2
0	1.31658	0.728	0.323	0	Treg	BATF
0	1.31342	0.683	0.216	0	Treg	ICOS
0	1.2557	0.507	0.087	0	Treg	IL2RA
0	1.23296	0.713	0.201	0	Treg	TIGIT
0	1.11081	0.709	0.196	0	Treg	TBC1D4
0	1.05761	0.662	0.174	0	Treg	STAM
0	0.95481	0.738	0.364	0	Treg	CYTOR
0	0.848814	0.85	0.449	0	Treg	SKAP1
0	0.843011	0.897	0.381	0	Treg	CD3D
2.36554e-305	1.10629	0.549	0.166	6.30204e-301	Treg	TNFRSF18
4.65744e-265	0.872827	0.666	0.319	1.24079e-260	Treg	MIR4435-2HG
2.63063e-239	0.919513	0.382	0.089	7.00826e-235	Treg	AL136456.1
1.99962e-229	1.21508	0.658	0.329	5.3272e-225	Treg	RGS1
2.34011e-55	1.01387	0.135	0.043	6.23428e-51	Treg	TRBV20-1
