## Supplemental table 3 for "Single-Cell and Spatial Multi-omics Reveal Interferon Signaling in the Pathogenesis of Perianal Fistulizing Crohn’s Disease"

### Sheet: Fistula
Pathway	Pval	adjPval	qval	FC		Supplementary Table 3 (related to Figure 2). Complete output of SCPA analyses.
HALLMARK_ALLOGRAFT_REJECTION	2.46964e-07	1.23482e-05	2.21549	11.784
HALLMARK_INTERFERON_GAMMA_RESPONSE	6.17741e-07	3.08871e-05	2.12373	27.992
HALLMARK_PROTEIN_SECRETION	6.17741e-07	3.08871e-05	2.12373	0.164
HALLMARK_APOPTOSIS	1.49821e-06	7.49106e-05	2.03112	0.876
HALLMARK_FATTY_ACID_METABOLISM	8.03549e-06	0.000401774	1.84283	-8.642
HALLMARK_INFLAMMATORY_RESPONSE	8.03549e-06	0.000401774	1.84283	3.334
HALLMARK_IL2_STAT5_SIGNALING	3.81265e-05	0.00190633	1.64918	1.652
HALLMARK_UV_RESPONSE_UP	3.81265e-05	0.00190633	1.64918	-11.288
HALLMARK_IL6_JAK_STAT3_SIGNALING	7.93372e-05	0.00396686	1.54969	5.788
HALLMARK_COMPLEMENT	0.000313689	0.0156844	1.34333	-1.998
HALLMARK_ESTROGEN_RESPONSE_LATE	0.000596188	0.0298094	1.23517	-1.61
HALLMARK_MTORC1_SIGNALING	0.000596188	0.0298094	1.23517	-10.414
HALLMARK_E2F_TARGETS	0.00109968	0.0549839	1.12239	-0.692
HALLMARK_PI3K_AKT_MTOR_SIGNALING	0.00196887	0.0984437	1.0034	-3.82
HALLMARK_TNFA_SIGNALING_VIA_NFKB	0.00196887	0.0984437	1.0034	-5.35
HALLMARK_KRAS_SIGNALING_DN	0.00342232	0.171116	0.87562	0.702
HALLMARK_KRAS_SIGNALING_UP	0.00577646	0.288823	0.734417	3.974
HALLMARK_ANDROGEN_RESPONSE	0.00946978	0.473489	0.569816	15.884
HALLMARK_BILE_ACID_METABOLISM	0.00946978	0.473489	0.569816	1.688
HALLMARK_MYOGENESIS	0.00946978	0.473489	0.569816	2.346
HALLMARK_COAGULATION	0.0150823	0.754115	0.350089	-0.274
HALLMARK_MITOTIC_SPINDLE	0.0150823	0.754115	0.350089	2.058
HALLMARK_ADIPOGENESIS	0.136726	1	0	1.728
HALLMARK_ANGIOGENESIS	0.94372	1	0	-1.814
HALLMARK_APICAL_JUNCTION	0.288163	1	0	11.366
HALLMARK_APICAL_SURFACE	0.230392	1	0	0.824
HALLMARK_CHOLESTEROL_HOMEOSTASIS	0.136726	1	0	1.124
HALLMARK_DNA_REPAIR	0.0351223	1	0	0.074
HALLMARK_EPITHELIAL_MESENCHYMAL_TRANSITION	0.562151	1	0	6.544
HALLMARK_ESTROGEN_RESPONSE_EARLY	0.101342	1	0	1.226
HALLMARK_G2M_CHECKPOINT	0.0513888	1	0	-4.094
HALLMARK_GLYCOLYSIS	0.101342	1	0	-3.5
HALLMARK_HEDGEHOG_SIGNALING	0.890501	1	0	0.346
HALLMARK_HEME_METABOLISM	0.0513888	1	0	0.836
HALLMARK_HYPOXIA	0.0513888	1	0	1.582
HALLMARK_INTERFERON_ALPHA_RESPONSE	0.0513888	1	0	26.112
HALLMARK_MYC_TARGETS_V1	0.179741	1	0	-30.386
HALLMARK_MYC_TARGETS_V2	0.101342	1	0	-4.226
HALLMARK_NOTCH_SIGNALING	0.179741	1	0	-0.388
HALLMARK_OXIDATIVE_PHOSPHORYLATION	0.288163	1	0	-1.932
HALLMARK_P53_PATHWAY	0.230392	1	0	-6.876
HALLMARK_PANCREAS_BETA_CELLS	0.63127	1	0	0.258
HALLMARK_PEROXISOME	0.136726	1	0	-0.048
HALLMARK_REACTIVE_OXYGEN_SPECIES_PATHWAY	0.0351223	1	0	-1.878
HALLMARK_SPERMATOGENESIS	0.0351223	1	0	-0.31
HALLMARK_TGF_BETA_SIGNALING	0.0233436	1	0	-0.99
HALLMARK_UNFOLDED_PROTEIN_RESPONSE	0.63127	1	0	-8.494
HALLMARK_UV_RESPONSE_DN	0.0731481	1	0	1.46
HALLMARK_WNT_BETA_CATENIN_SIGNALING	0.63127	1	0	-0.01
HALLMARK_XENOBIOTIC_METABOLISM	0.0351223	1	0	0.706

### Sheet: Rectum
Pathway	Pval	adjPval	qval	FC
HALLMARK_FATTY_ACID_METABOLISM	7.64936e-30	3.82468e-28	5.23616	-9.80772
HALLMARK_APOPTOSIS	2.02359e-26	1.0118e-24	4.89846	3.3784
HALLMARK_ALLOGRAFT_REJECTION	8.60527e-25	4.30264e-23	4.7293	14.7025
HALLMARK_ESTROGEN_RESPONSE_LATE	5.35115e-24	2.67558e-22	4.64463	-6.3713
HALLMARK_KRAS_SIGNALING_UP	3.22386e-23	1.61193e-21	4.5599	4.7726
HALLMARK_INTERFERON_GAMMA_RESPONSE	1.88173e-22	9.40865e-21	4.47509	17.251
HALLMARK_COMPLEMENT	1.06413e-21	5.32064e-20	4.39022	4.78436
HALLMARK_P53_PATHWAY	1.06413e-21	5.32064e-20	4.39022	2.58371
HALLMARK_ESTROGEN_RESPONSE_EARLY	7.9324e-19	3.9662e-17	4.04989	-1.19431
HALLMARK_XENOBIOTIC_METABOLISM	7.9324e-19	3.9662e-17	4.04989	-7.30718
HALLMARK_CHOLESTEROL_HOMEOSTASIS	3.83003e-18	1.91501e-16	3.96457	-3.03828
HALLMARK_TNFA_SIGNALING_VIA_NFKB	3.83003e-18	1.91501e-16	3.96457	10.4783
HALLMARK_IL2_STAT5_SIGNALING	1.7918e-17	8.959e-16	3.87914	6.27089
HALLMARK_UV_RESPONSE_UP	8.12221e-17	4.06111e-15	3.79359	0.412264
HALLMARK_INTERFERON_ALPHA_RESPONSE	1.51833e-15	7.59163e-14	3.62211	9.44978
HALLMARK_ANDROGEN_RESPONSE	6.26163e-15	3.13082e-13	3.53615	0.196124
HALLMARK_HYPOXIA	6.26163e-15	3.13082e-13	3.53615	2.97972
HALLMARK_GLYCOLYSIS	2.5023e-14	1.25115e-12	3.45003	-1.35746
HALLMARK_HEME_METABOLISM	3.63637e-13	1.81818e-11	3.27725	1.49896
HALLMARK_OXIDATIVE_PHOSPHORYLATION	1.32241e-12	6.61205e-11	3.19056	-29.4508
HALLMARK_ADIPOGENESIS	4.66052e-12	2.33026e-10	3.10364	-10.0379
HALLMARK_EPITHELIAL_MESENCHYMAL_TRANSITION	4.66052e-12	2.33026e-10	3.10364	4.02896
HALLMARK_REACTIVE_OXYGEN_SPECIES_PATHWAY	4.66052e-12	2.33026e-10	3.10364	-2.59786
HALLMARK_UV_RESPONSE_DN	1.59179e-11	7.95893e-10	3.01648	4.61834
HALLMARK_KRAS_SIGNALING_DN	5.26903e-11	2.63452e-09	2.92904	1.83968
HALLMARK_G2M_CHECKPOINT	1.69039e-10	8.45193e-09	2.84131	4.37167
HALLMARK_MITOTIC_SPINDLE	1.69039e-10	8.45193e-09	2.84131	8.38891
HALLMARK_MTORC1_SIGNALING	1.69039e-10	8.45193e-09	2.84131	1.32835
HALLMARK_MYOGENESIS	1.69039e-10	8.45193e-09	2.84131	1.83385
HALLMARK_IL6_JAK_STAT3_SIGNALING	5.25612e-10	2.62806e-08	2.75325	4.37002
HALLMARK_MYC_TARGETS_V1	5.25612e-10	2.62806e-08	2.75325	-2.57528
HALLMARK_APICAL_JUNCTION	1.58411e-09	7.92054e-08	2.66482	4.70166
HALLMARK_INFLAMMATORY_RESPONSE	3.59718e-08	1.79859e-06	2.39689	6.02867
HALLMARK_PEROXISOME	9.57254e-08	4.78627e-06	2.30651	-1.65883
HALLMARK_DNA_REPAIR	2.46964e-07	1.23482e-05	2.21549	0.357348
HALLMARK_BILE_ACID_METABOLISM	1.49821e-06	7.49106e-05	2.03112	-1.30596
HALLMARK_PI3K_AKT_MTOR_SIGNALING	1.49821e-06	7.49106e-05	2.03112	3.55784
HALLMARK_PROTEIN_SECRETION	1.49821e-06	7.49106e-05	2.03112	0.809555
HALLMARK_COAGULATION	8.03549e-06	0.000401774	1.84283	0.828465
HALLMARK_MYC_TARGETS_V2	8.03549e-06	0.000401774	1.84283	-0.78432
HALLMARK_TGF_BETA_SIGNALING	3.81265e-05	0.00190633	1.64918	2.08481
HALLMARK_E2F_TARGETS	0.000160158	0.00800792	1.44792	1.44726
HALLMARK_SPERMATOGENESIS	0.000313689	0.0156844	1.34333	0.649213
HALLMARK_UNFOLDED_PROTEIN_RESPONSE	0.00109968	0.0549839	1.12239	3.15217
HALLMARK_PANCREAS_BETA_CELLS	0.00946978	0.473489	0.569816	0.000414167
HALLMARK_ANGIOGENESIS	0.420284	1	0	0.683253
HALLMARK_APICAL_SURFACE	0.179741	1	0	0.877912
HALLMARK_HEDGEHOG_SIGNALING	0.961267	1	0	0.656665
HALLMARK_NOTCH_SIGNALING	0.69638	1	0	0.425163
HALLMARK_WNT_BETA_CATENIN_SIGNALING	0.0233436	1	0	0.629581

### Sheet: TI
Pathway	Pval	adjPval	qval	FC
HALLMARK_P53_PATHWAY	1.69039e-10	8.45193e-09	2.84131	4.62568
HALLMARK_INTERFERON_GAMMA_RESPONSE	4.62766e-09	2.31383e-07	2.57598	7.81356
HALLMARK_COMPLEMENT	3.59718e-08	1.79859e-06	2.39689	7.9635
HALLMARK_XENOBIOTIC_METABOLISM	6.17741e-07	3.08871e-05	2.12373	12.5566
HALLMARK_MTORC1_SIGNALING	3.52342e-06	0.000176171	1.93754	4.9754
HALLMARK_KRAS_SIGNALING_UP	8.03549e-06	0.000401774	1.84283	2.6679
HALLMARK_ANDROGEN_RESPONSE	1.77727e-05	0.000888635	1.74679	4.3167
HALLMARK_EPITHELIAL_MESENCHYMAL_TRANSITION	1.77727e-05	0.000888635	1.74679	4.73326
HALLMARK_INTERFERON_ALPHA_RESPONSE	3.81265e-05	0.00190633	1.64918	6.87226
HALLMARK_MYC_TARGETS_V1	3.81265e-05	0.00190633	1.64918	-1.64956
HALLMARK_ESTROGEN_RESPONSE_LATE	7.93372e-05	0.00396686	1.54969	8.06456
HALLMARK_OXIDATIVE_PHOSPHORYLATION	7.93372e-05	0.00396686	1.54969	19.8599
HALLMARK_UV_RESPONSE_UP	7.93372e-05	0.00396686	1.54969	3.99708
HALLMARK_ALLOGRAFT_REJECTION	0.000160158	0.00800792	1.44792	1.50434
HALLMARK_TNFA_SIGNALING_VIA_NFKB	0.000160158	0.00800792	1.44792	-7.21584
HALLMARK_APOPTOSIS	0.000313689	0.0156844	1.34333	4.1728
HALLMARK_COAGULATION	0.000313689	0.0156844	1.34333	6.50606
HALLMARK_HEME_METABOLISM	0.000596188	0.0298094	1.23517	8.06256
HALLMARK_HYPOXIA	0.000596188	0.0298094	1.23517	4.11554
HALLMARK_IL2_STAT5_SIGNALING	0.000596188	0.0298094	1.23517	0.37804
HALLMARK_IL6_JAK_STAT3_SIGNALING	0.000596188	0.0298094	1.23517	-0.10932
HALLMARK_APICAL_JUNCTION	0.00109968	0.0549839	1.12239	3.51536
HALLMARK_CHOLESTEROL_HOMEOSTASIS	0.00109968	0.0549839	1.12239	2.01258
HALLMARK_GLYCOLYSIS	0.00109968	0.0549839	1.12239	8.87964
HALLMARK_PI3K_AKT_MTOR_SIGNALING	0.00109968	0.0549839	1.12239	2.58028
HALLMARK_PROTEIN_SECRETION	0.00196887	0.0984437	1.0034	5.77502
HALLMARK_UNFOLDED_PROTEIN_RESPONSE	0.00342232	0.171116	0.87562	1.98348
HALLMARK_G2M_CHECKPOINT	0.00577646	0.288823	0.734417	-0.37336
HALLMARK_MITOTIC_SPINDLE	0.00946978	0.473489	0.569816	3.06782
HALLMARK_MYOGENESIS	0.00946978	0.473489	0.569816	4.59862
HALLMARK_FATTY_ACID_METABOLISM	0.0150823	0.754115	0.350089	11.4432
HALLMARK_ADIPOGENESIS	0.0351223	1	0	14.43
HALLMARK_ANGIOGENESIS	0.420284	1	0	0.97468
HALLMARK_APICAL_SURFACE	0.94372	1	0	0.4175
HALLMARK_BILE_ACID_METABOLISM	0.0233436	1	0	7.00118
HALLMARK_DNA_REPAIR	0.230392	1	0	7.18434
HALLMARK_E2F_TARGETS	0.351986	1	0	1.70952
HALLMARK_ESTROGEN_RESPONSE_EARLY	0.0233436	1	0	4.5708
HALLMARK_HEDGEHOG_SIGNALING	0.997733	1	0	0.3226
HALLMARK_INFLAMMATORY_RESPONSE	0.0351223	1	0	0.20804
HALLMARK_KRAS_SIGNALING_DN	0.101342	1	0	0.70776
HALLMARK_MYC_TARGETS_V2	0.69638	1	0	-0.6308
HALLMARK_NOTCH_SIGNALING	0.230392	1	0	0.96874
HALLMARK_PANCREAS_BETA_CELLS	0.69638	1	0	1.31426
HALLMARK_PEROXISOME	0.288163	1	0	6.68364
HALLMARK_REACTIVE_OXYGEN_SPECIES_PATHWAY	0.0731481	1	0	3.40396
HALLMARK_SPERMATOGENESIS	0.179741	1	0	2.18096
HALLMARK_TGF_BETA_SIGNALING	0.0233436	1	0	1.34168
HALLMARK_UV_RESPONSE_DN	0.101342	1	0	2.67654
HALLMARK_WNT_BETA_CATENIN_SIGNALING	0.890501	1	0	-0.0521

### Sheet: Colon
Pathway	Pval	adjPval	qval	FC
HALLMARK_TNFA_SIGNALING_VIA_NFKB	3.22386e-23	1.61193e-21	4.5599	-17.5507
HALLMARK_APOPTOSIS	3.09496e-20	1.54748e-18	4.22023	-7.21272
HALLMARK_HYPOXIA	8.12221e-17	4.06111e-15	3.79359	-11.2308
HALLMARK_IL2_STAT5_SIGNALING	2.5023e-14	1.25115e-12	3.45003	-3.08898
HALLMARK_UV_RESPONSE_UP	2.5023e-14	1.25115e-12	3.45003	-9.30116
HALLMARK_P53_PATHWAY	3.63637e-13	1.81818e-11	3.27725	-11.9648
HALLMARK_ESTROGEN_RESPONSE_LATE	1.32241e-12	6.61205e-11	3.19056	-9.62306
HALLMARK_INFLAMMATORY_RESPONSE	4.66052e-12	2.33026e-10	3.10364	-1.80838
HALLMARK_EPITHELIAL_MESENCHYMAL_TRANSITION	1.59179e-11	7.95893e-10	3.01648	-3.92954
HALLMARK_KRAS_SIGNALING_UP	1.59179e-11	7.95893e-10	3.01648	-1.57552
HALLMARK_ALLOGRAFT_REJECTION	5.26903e-11	2.63452e-09	2.92904	3.46024
HALLMARK_ESTROGEN_RESPONSE_EARLY	5.26903e-11	2.63452e-09	2.92904	-11.3418
HALLMARK_INTERFERON_GAMMA_RESPONSE	5.25612e-10	2.62806e-08	2.75325	-10.4827
HALLMARK_GLYCOLYSIS	4.62766e-09	2.31383e-07	2.57598	-4.90644
HALLMARK_COMPLEMENT	1.31043e-08	6.55215e-07	2.48669	0.32284
HALLMARK_IL6_JAK_STAT3_SIGNALING	9.57254e-08	4.78627e-06	2.30651	0.10998
HALLMARK_MTORC1_SIGNALING	2.46964e-07	1.23482e-05	2.21549	-2.0944
HALLMARK_CHOLESTEROL_HOMEOSTASIS	1.49821e-06	7.49106e-05	2.03112	-2.10842
HALLMARK_G2M_CHECKPOINT	8.03549e-06	0.000401774	1.84283	-2.61028
HALLMARK_INTERFERON_ALPHA_RESPONSE	8.03549e-06	0.000401774	1.84283	-8.31978
HALLMARK_MYOGENESIS	8.03549e-06	0.000401774	1.84283	-3.16978
HALLMARK_COAGULATION	1.77727e-05	0.000888635	1.74679	-0.8641
HALLMARK_ADIPOGENESIS	7.93372e-05	0.00396686	1.54969	-9.26382
HALLMARK_MYC_TARGETS_V1	7.93372e-05	0.00396686	1.54969	-1.53446
HALLMARK_TGF_BETA_SIGNALING	7.93372e-05	0.00396686	1.54969	-4.3393
HALLMARK_HEME_METABOLISM	0.000313689	0.0156844	1.34333	-3.53578
HALLMARK_XENOBIOTIC_METABOLISM	0.000313689	0.0156844	1.34333	-8.42452
HALLMARK_FATTY_ACID_METABOLISM	0.000596188	0.0298094	1.23517	-6.56686
HALLMARK_UV_RESPONSE_DN	0.000596188	0.0298094	1.23517	-6.64134
HALLMARK_UNFOLDED_PROTEIN_RESPONSE	0.00196887	0.0984437	1.0034	-1.81158
HALLMARK_ANDROGEN_RESPONSE	0.00342232	0.171116	0.87562	-3.691
HALLMARK_APICAL_SURFACE	0.00342232	0.171116	0.87562	0.1931
HALLMARK_DNA_REPAIR	0.00342232	0.171116	0.87562	-1.60768
HALLMARK_REACTIVE_OXYGEN_SPECIES_PATHWAY	0.00342232	0.171116	0.87562	-1.02534
HALLMARK_PI3K_AKT_MTOR_SIGNALING	0.00577646	0.288823	0.734417	-0.34692
HALLMARK_PROTEIN_SECRETION	0.00577646	0.288823	0.734417	-1.5147
HALLMARK_MITOTIC_SPINDLE	0.00946978	0.473489	0.569816	-3.45218
HALLMARK_PEROXISOME	0.00946978	0.473489	0.569816	-4.02668
HALLMARK_OXIDATIVE_PHOSPHORYLATION	0.0150823	0.754115	0.350089	-7.38502
HALLMARK_ANGIOGENESIS	0.920434	1	0	0.00196
HALLMARK_APICAL_JUNCTION	0.0233436	1	0	-4.10908
HALLMARK_BILE_ACID_METABOLISM	0.0731481	1	0	-3.26772
HALLMARK_E2F_TARGETS	0.230392	1	0	0.4299
HALLMARK_HEDGEHOG_SIGNALING	0.94372	1	0	-1.09734
HALLMARK_KRAS_SIGNALING_DN	0.0233436	1	0	-1.55034
HALLMARK_MYC_TARGETS_V2	0.562151	1	0	0.18076
HALLMARK_NOTCH_SIGNALING	0.63127	1	0	-0.9452
HALLMARK_PANCREAS_BETA_CELLS	0.179741	1	0	0.54866
HALLMARK_SPERMATOGENESIS	0.0731481	1	0	-1.83168
HALLMARK_WNT_BETA_CATENIN_SIGNALING	0.63127	1	0	-1.3024
