## Supplemental table 4 for "Single-Cell and Spatial Multi-omics Reveal Interferon Signaling in the Pathogenesis of Perianal Fistulizing Crohn’s Disease"

### Sheet: 3A
p_val	avg_log2FC	pct.1	pct.2	p_val_adj	interaction		Supplementary Table 4 (related to Figure 3). Differential cell-cell signaling ligand receptor pairs in PCD and IPF fistula tracts.
0	2.66039	0.983	0.979	0	B2M—HLA-F
0	1.20192	0.821	0.816	0	GNAS—ADCY7
2.3226e-300	0.702361	0.339	0.186	5.31179e-297	IL15—IL15RA
2.71174e-263	-0.263013	0.201	0.363	6.20175e-260	SHBG—SLC37A1
1.07855e-251	0.517076	0.443	0.3	2.46664e-248	GDF11—ACVR2B
7.38504e-239	0.48609	0.485	0.355	1.68896e-235	GDF11—ACVR1B
1.58513e-224	3.00637	0.192	0.084	3.62519e-221	GDF7—BMPR2
6.39473e-222	1.56579	0.436	0.287	1.46248e-218	TNFSF10—TNFRSF10B
2.83854e-215	0.59193	0.426	0.28	6.49173e-212	TNFSF10—TNFRSF10A
5.75951e-188	0.43686	0.117	0.042	1.3172e-184	COL4A5—CD47
4.79017e-180	0.908716	0.478	0.339	1.09551e-176	GNAI2—CXCR3
3.47074e-166	0.941584	0.1	0.034	7.93757e-163	COL4A5—ITGB1
5.70638e-164	0.57093	0.406	0.316	1.30505e-160	POMC—OPRM1
7.72342e-157	1.55931	0.363	0.256	1.76635e-153	IL15—IL2RG
1.74379e-154	1.47536	0.927	0.876	3.98806e-151	TGFB1—TGFBR2
1.64769e-134	2.29319	0.11	0.045	3.76826e-131	IL2—CD53
1.31614e-132	0.590278	0.199	0.113	3.01001e-129	LGALS3BP—ITGB1
6.22719e-132	3.87506	0.217	0.128	1.42416e-128	HLA-A—KIR3DL2
2.5256e-131	3.24531	0.107	0.043	5.77605e-128	IL2—IL2RG
1.14579e-130	-2.71337	0.139	0.065	2.62042e-127	COL3A1—ITGB1
1.59724e-127	5.65986	0.13	0.065	3.6529e-124	BMP5—BMPR2
1.85938e-126	0.576477	0.1	0.04	4.2524e-123	UBA52—FSHR
5.82684e-126	-1.23061	0.052	0.121	1.3326e-122	EBI3—IL27RA
4.60944e-124	-6.14404	0.053	0.117	1.05418e-120	SPP1—CD44
6.63369e-124	0.749402	0.259	0.167	1.51713e-120	CALM2—GP6
2.81535e-115	0.646318	0.267	0.177	6.4387e-112	BMP2—BMPR2
4.63562e-115	0.697165	0.26	0.168	1.06017e-111	CALM1—GP6
1.81042e-114	0.423848	0.155	0.078	4.14043e-111	CALM1—TRPC3
1.64385e-112	1.63793	0.442	0.341	3.75949e-109	TGFB1—TGFBR3
1.49955e-111	2.87531	0.19	0.107	3.42948e-108	CCL5—CXCR3
8.98318e-109	0.40026	0.115	0.054	2.05445e-105	RTN4—NGFR
8.48616e-108	1.07844	0.126	0.066	1.94078e-104	RGMA—BMPR2
4.62138e-107	0.920011	0.042	0.105	1.05691e-103	TNF—SLC5A11
5.78399e-106	-1.64069	0.144	0.074	1.3228e-102	COL1A1—CD44
9.48163e-106	0.467786	0.108	0.049	2.16845e-102	ADAM10—EPHA3
2.76336e-105	-2.49033	0.139	0.073	6.3198e-102	COL1A2—CD44
1.40285e-104	7.14621	0.11	0.055	3.20832e-101	GPC3—CD81
1.61683e-102	0.356793	0.245	0.161	3.6977e-99	CALM3—GP6
9.61862e-102	1.4362	0.136	0.077	2.19978e-98	FGF1—CD44
1.24739e-101	3.73655	0.193	0.122	2.85278e-98	HLA-E—KLRC2
1.9293e-101	-3.53629	0.128	0.065	4.41232e-98	COL1A1—ITGB1
1.12072e-100	-2.88816	0.125	0.064	2.56308e-97	COL1A2—ITGB1
2.91951e-97	6.67145	0.129	0.072	6.67693e-94	COL14A1—CD44
4.09863e-97	-1.07816	0.058	0.118	9.37357e-94	EBI3—IL6ST
1.08676e-95	6.24987	0.438	0.36	2.48542e-92	RGMB—BMPR2
5.21527e-93	0.300447	0.198	0.123	1.19273e-89	BMP2—ACVR1
1.00522e-88	1.56439	0.115	0.059	2.29893e-85	CALM2—PDE1A
1.1478e-87	0.455029	0.189	0.12	2.62502e-84	CTF1—IL6ST
1.14851e-87	0.320918	0.128	0.069	2.62665e-84	CCL28—ACKR2
5.12645e-87	0.502551	0.115	0.059	1.17242e-83	CALM1—PDE1A
5.19955e-86	0.694144	0.103	0.053	1.18914e-82	ANGPT1—ITGB1
1.34481e-85	0.391435	0.305	0.229	3.07559e-82	IFNL1—IL10RB
2.15289e-85	-0.32872	0.196	0.129	4.92366e-82	VCAM1—ITGB1
3.86474e-85	1.11445	0.192	0.129	8.83867e-82	HGF—CD44
2.44887e-83	1.50187	0.227	0.155	5.60057e-80	IL15—IL2RB
7.40712e-83	1.35695	0.198	0.129	1.69401e-79	TGFB2—TGFBR2
7.44978e-83	0.453509	0.417	0.341	1.70377e-79	GDF11—ACVR2A
2.27953e-81	0.284213	0.212	0.138	5.21329e-78	ADAM10—AXL
1.17513e-80	1.79146	0.149	0.089	2.68751e-77	CALM2—EGFR
3.23785e-77	1.41191	0.149	0.089	7.40496e-74	CALM1—EGFR
5.5304e-77	-1.90043	0.185	0.262	1.2648e-73	CALM1—PTH2R
6.47717e-77	0.440328	0.106	0.056	1.48133e-73	CALM3—PDE1A
1.72152e-76	0.815058	0.148	0.089	3.93711e-73	GNAI2—EGFR
3.75385e-76	0.74589	0.969	0.982	8.58506e-73	HLA-B—CANX
2.2198e-75	1.45496	0.16	0.105	5.07669e-72	FGF2—CD44
4.36308e-75	0.329557	0.204	0.139	9.97837e-72	TGFB2—TGFBR1
6.21785e-75	0.8054	0.931	0.947	1.42202e-71	CALR—HLA-F
1.82251e-73	0.564348	0.131	0.076	4.16807e-70	UBA52—AGTR1
7.47437e-73	1.39454	0.146	0.088	1.70939e-69	UBA52—EGFR
6.89907e-72	1.59115	0.208	0.145	1.57782e-68	HLA-E—SLC16A4
1.92761e-71	0.668373	0.185	0.127	4.40844e-68	CALM2—GRM5
5.65514e-71	0.563936	0.108	0.061	1.29333e-67	VEGFC—ITGB1
1.24496e-70	0.839976	0.162	0.106	2.84723e-67	JAG1—NOTCH1
1.77691e-70	0.83488	0.149	0.089	4.06378e-67	HSP90AA1—EGFR
1.97351e-69	0.46017	0.131	0.078	4.51341e-66	RTN4—TNFRSF19
1.17028e-67	0.723157	0.19	0.126	2.67644e-64	HLA-E—KIR3DL1
1.31583e-67	0.868071	0.19	0.126	3.0093e-64	HLA-C—KIR3DL1
2.21819e-67	0.824549	0.19	0.127	5.07299e-64	HLA-A—KIR3DL1
7.5614e-67	0.58474	0.138	0.085	1.72929e-63	CALM3—EGFR
1.13548e-66	0.921079	0.19	0.127	2.59684e-63	B2M—KIR3DL1
2.33995e-66	0.544102	0.126	0.079	5.35146e-63	JAG1—NOTCH2
4.20461e-66	0.462311	0.149	0.095	9.61594e-63	TGFB2—ACVR1
1.16511e-65	0.582472	0.186	0.127	2.66461e-62	CALM1—GRM5
1.89575e-64	0.488089	0.45	0.368	4.33559e-61	CALM1—OPRM1
4.16658e-63	1.99764	0.402	0.381	9.52896e-60	GNAS—ADCY9
5.86016e-61	0.311245	0.19	0.127	1.34022e-57	HLA-B—KIR3DL1
6.72944e-61	-0.373785	0.081	0.13	1.53902e-57	RTN4—GJB2
1.21277e-60	0.363739	0.448	0.368	2.77361e-57	GNAI2—OPRM1
1.34528e-60	-1.35724	0.109	0.063	3.07667e-57	TNC—ITGB1
2.98416e-60	1.40804	0.164	0.109	6.82477e-57	CALM2—MYLK
6.66738e-59	0.27125	0.127	0.077	1.52483e-55	GNAI2—EDNRA
1.44763e-58	0.284181	0.251	0.19	3.31073e-55	TGFB3—TGFBR2
7.55007e-57	0.431962	0.218	0.155	1.7267e-53	GNAI2—CNR1
1.21188e-56	0.44304	0.146	0.097	2.77158e-53	GNAS—LHCGR
1.48076e-56	0.833302	0.125	0.076	3.3865e-53	GNAI2—ADRA2A
2.45592e-56	0.459944	0.165	0.109	5.61668e-53	CALM1—MYLK
3.6361e-56	0.302319	0.172	0.121	8.31576e-53	CALM3—GRM5
1.1752e-55	0.299607	0.127	0.084	2.68769e-52	BMP2—BMPR1A
1.65973e-55	-0.632316	0.419	0.484	3.7958e-52	CALM1—KCNN4
2.59188e-55	0.647036	0.183	0.127	5.92762e-52	IFNG—IFNGR1
1.12743e-52	3.67979	0.14	0.095	2.57844e-49	CXCL12—ITGB1
1.52709e-49	0.434994	0.125	0.078	3.49245e-46	TGFB3—TGFBR3
1.83836e-48	0.503629	0.152	0.105	4.20433e-45	CALM3—MYLK
1.09658e-47	-0.923744	0.178	0.13	2.50787e-44	FN1—ITGB1
1.11017e-47	0.385335	0.128	0.083	2.53895e-44	PSEN1—NOTCH3
1.20399e-47	-1.34447	0.14	0.096	2.75352e-44	COL4A1—ITGB1
2.99296e-47	0.490054	0.233	0.169	6.84489e-44	FASLG—TNFRSF1A
3.72252e-47	-1.63355	0.123	0.079	8.51341e-44	COL6A3—ITGB1
8.89743e-46	-2.11547	0.165	0.207	2.03484e-42	HSPA1A—GRIN2D
2.00395e-45	-0.298787	0.173	0.127	4.58303e-42	VCAM1—ITGB2
4.06142e-45	-1.2688	0.076	0.116	9.28848e-42	ZG16B—CXCR4
5.17629e-45	-1.03292	0.141	0.1	1.18382e-41	COL6A1—ITGB1
5.82931e-45	-0.675955	0.165	0.117	1.33316e-41	COL4A1—CD47
9.48799e-43	-0.38425	0.2	0.151	2.1699e-39	FN1—CD44
1.16949e-42	-0.792537	0.117	0.079	2.67463e-39	COL5A2—ITGB1
4.42051e-42	0.327837	0.113	0.076	1.01097e-38	FN1—ITGB7
6.30755e-42	-0.348481	0.389	0.447	1.44254e-38	ICAM2—ITGAL
1.02627e-41	0.569298	0.354	0.427	2.34709e-38	ICAM1—ITGB2
8.1379e-41	0.29379	0.146	0.103	1.86114e-37	HLA-G—CD4
9.53613e-41	0.644481	0.168	0.121	2.18091e-37	HLA-C—KIR2DL3
1.13341e-40	0.610026	0.168	0.121	2.5921e-37	HLA-A—KIR2DL3
1.57307e-40	-0.521989	0.48	0.542	3.59761e-37	ICAM2—ITGB2
2.20532e-40	0.866775	0.928	0.881	5.04357e-37	UBA52—TGFBR2
2.51497e-40	0.841302	0.168	0.121	5.75173e-37	B2M—KIR2DL3
6.41953e-40	1.51859	0.155	0.114	1.46815e-36	TGFB1—CAV1
1.53368e-39	0.278616	0.44	0.528	3.50753e-36	CALM2—PDE1B
3.7467e-39	1.00593	0.158	0.116	8.5687e-36	GNAI2—CAV1
2.42202e-38	-2.01051	0.22	0.173	5.53917e-35	THBS1—ITGB1
9.57008e-38	-0.707521	0.095	0.138	2.18868e-34	TGM2—ITGA4
3.79283e-37	-0.638854	0.386	0.326	8.6742e-34	GDF9—BMPR2
1.57649e-36	3.36208	0.088	0.131	3.60543e-33	MMP9—CD44
3.79502e-36	0.567941	0.116	0.08	8.6792e-33	FARP2—PLXNA4
1.09658e-35	0.43526	0.105	0.071	2.50788e-32	EDIL3—ITGAV
5.4328e-35	0.597681	0.182	0.137	1.24248e-31	PSAP—SORT1
8.92916e-35	1.25548	0.306	0.279	2.0421e-31	GNAS—PTGDR
1.82594e-34	1.14549	0.163	0.117	4.17593e-31	HSP90AA1—FGFR3
2.06429e-33	-0.702555	0.261	0.214	4.72103e-30	THBS1—CD47
3.6423e-33	-0.719746	0.945	0.948	8.32993e-30	DUSP18—RPSA
6.44533e-33	0.551619	0.494	0.471	1.47405e-29	TNFSF14—TNFRSF14
1.15352e-32	-2.37668	0.072	0.113	2.63811e-29	CALM1—TRPC5
3.24481e-32	1.03819	0.369	0.44	7.42088e-29	ICAM1—IL2RG
7.2374e-32	-0.533447	0.267	0.309	1.65519e-28	LTA—TNFRSF1B
1.52319e-31	-0.348072	0.067	0.109	3.48354e-28	CALM3—TRPC5
3.21518e-31	-1.33011	0.071	0.113	7.35312e-28	CALM2—TRPC5
1.53075e-30	2.75958	0.19	0.151	3.50082e-27	B2M—KLRC1
1.6258e-30	1.35905	0.284	0.237	3.7182e-27	B2M—KLRD1
2.14174e-30	-0.261046	0.107	0.144	4.89816e-27	GNAI2—LPAR3
3.94061e-30	2.06309	0.189	0.151	9.01217e-27	HLA-E—KLRC1
9.82662e-30	1.22607	0.283	0.237	2.24735e-26	HLA-E—KLRD1
7.02049e-29	-0.536578	0.085	0.119	1.60559e-25	SEMA4A—PLXND1
7.28493e-29	7.15381	0.957	0.947	1.66606e-25	VIM—CD44
1.69318e-28	0.402316	0.782	0.753	3.87231e-25	ADAM17—ITGB1
6.07971e-28	-0.609747	0.147	0.116	1.39043e-24	FN1—ITGA4
6.20397e-28	8.87507	0.144	0.106	1.41885e-24	GZMB—PGRMC1
7.25454e-28	1.27577	0.279	0.241	1.65911e-24	HLA-A—ERBB2
1.52618e-27	-2.17131	0.121	0.084	3.49036e-24	CSF2—ITGB1
1.66191e-27	0.616546	0.147	0.113	3.80079e-24	HRAS—CAV1
2.94377e-27	-0.38273	0.155	0.191	6.73241e-24	IL10—IL10RB
5.18189e-27	-0.355357	0.148	0.194	1.1851e-23	MATN1—ITGB1
1.07578e-26	1.70228	0.228	0.191	2.4603e-23	VEGFB—NRP1
2.21665e-26	-1.79148	0.19	0.157	5.06949e-23	COL6A2—ITGB1
3.77522e-26	0.705656	0.38	0.364	8.63392e-23	HLA-C—DDR1
6.22243e-26	-1.14405	0.113	0.149	1.42307e-22	TGM2—ITGB1
1.91431e-25	-1.26604	0.107	0.077	4.37803e-22	COL4A1—ITGAV
6.23994e-25	0.512906	0.178	0.145	1.42707e-21	NCAM1—PTPRA
6.89344e-25	0.60551	0.298	0.262	1.57653e-21	TIMP2—ITGB1
1.22635e-24	0.421469	0.798	0.854	2.80465e-21	ADAM17—NOTCH1
2.49388e-24	0.454762	0.431	0.394	5.70351e-21	LRPAP1—LDLR
4.31572e-24	-0.586007	0.127	0.097	9.87005e-21	LAMB1—ITGB1
9.5245e-24	0.948472	0.154	0.125	2.17825e-20	TNFSF10—TNFRSF10D
3.97358e-23	0.533067	0.326	0.296	9.08758e-20	TGFB1—CD109
7.6811e-23	0.37419	0.506	0.481	1.75667e-19	IL16—KCNA3
7.86972e-23	0.33672	0.601	0.596	1.7998e-19	NUCB2—ERAP1
1.27617e-22	0.561568	0.362	0.336	2.9186e-19	CALM2—KCNQ1
1.60459e-22	0.69088	0.283	0.238	3.6697e-19	HLA-B—KLRD1
1.74588e-22	2.29479	0.197	0.165	3.99282e-19	HMGB1—THBD
1.75401e-22	0.633264	0.115	0.091	4.01141e-19	MDK—ITGB1
1.97957e-22	-0.435926	0.136	0.103	4.52729e-19	FN1—ITGAV
2.08252e-21	-0.855067	0.192	0.162	4.76272e-18	COL18A1—ITGB1
5.05091e-21	-0.254791	0.236	0.278	1.15514e-17	CALM3—KCNQ5
5.40379e-21	-0.471557	0.582	0.605	1.23585e-17	CALR—ITGAV
6.4579e-21	-1.92381	0.111	0.137	1.47692e-17	HLA-B—LILRB2
1.59371e-20	-0.858246	0.129	0.157	3.64481e-17	CALR—TSHR
2.86433e-20	0.272461	0.279	0.241	6.55073e-17	HSP90B1—ERBB2
3.08589e-20	-1.01104	0.249	0.288	7.05744e-17	CALM1—KCNQ5
4.69512e-20	0.583978	0.138	0.106	1.07377e-16	ICAM3—ITGAD
5.23811e-20	0.360936	0.306	0.274	1.19795e-16	MADCAM1—ITGB7
1.01049e-19	0.31034	0.652	0.689	2.31099e-16	B2M—TFRC
1.70968e-19	1.86204	0.5	0.487	3.91005e-16	CALM2—SELL
5.35945e-19	-1.47651	0.111	0.137	1.22571e-15	B2M—LILRB2
5.92592e-19	0.703155	0.117	0.09	1.35526e-15	CCL5—CCR4
8.17468e-19	0.832507	0.308	0.278	1.86955e-15	SELPLG—SELL
9.58943e-19	0.423234	0.145	0.117	2.1931e-15	RTN4—RTN4RL1
1.2962e-18	-0.418378	0.103	0.13	2.96441e-15	CEL—CXCR4
1.30083e-18	-1.26783	0.111	0.137	2.97501e-15	HLA-A—LILRB2
2.00198e-18	3.49095	0.119	0.153	4.57853e-15	HBEGF—CD44
2.43638e-18	-1.3069	0.111	0.137	5.572e-15	HLA-C—LILRB2
2.94376e-18	-2.17404	0.185	0.158	6.73237e-15	THBS1—ITGA4
3.21988e-18	-0.368464	0.119	0.144	7.36388e-15	IL10—IL10RA
4.3964e-18	0.728202	0.186	0.162	1.00546e-14	PODXL2—SELL
7.14343e-18	-0.530843	0.136	0.163	1.6337e-14	GNAI2—TSHR
8.29958e-18	1.54021	0.116	0.142	1.89811e-14	HSPA1A—TLR4
1.50418e-17	0.578586	0.124	0.154	3.44006e-14	HSP90B1—TLR2
3.07874e-17	0.408008	0.274	0.239	7.04108e-14	UBA52—ERBB2
3.84783e-17	-0.477093	0.105	0.081	8.8e-14	TGFB3—ENG
4.07344e-17	0.317433	0.158	0.141	9.31596e-14	GNAS—VIPR1
1.08759e-16	1.53847	0.618	0.695	2.48731e-13	HLA-A—APLP2
1.81638e-16	0.567471	0.152	0.125	4.15405e-13	HLA-C—KIR2DL1
2.11622e-16	0.507062	0.152	0.125	4.83979e-13	HLA-A—KIR2DL1
3.21989e-16	0.628901	0.152	0.125	7.36389e-13	B2M—KIR2DL1
5.88349e-16	0.801247	0.174	0.144	1.34555e-12	LTBP3—ITGB5
9.93863e-16	0.919632	0.103	0.127	2.27297e-12	ICAM1—ITGAX
1.87201e-15	-0.671881	0.221	0.246	4.28128e-12	TNFSF9—TRAF2
4.82154e-15	0.255864	0.211	0.186	1.10269e-11	SEMA4D—ERBB2
7.09335e-15	1.85513	0.479	0.476	1.62225e-11	HLA-A—CD3G
1.06614e-14	3.95766	0.108	0.088	2.43825e-11	IFNG—IFNGR2
1.13531e-14	0.850471	0.133	0.111	2.59644e-11	RGMB—NEO1
1.56799e-14	-1.48112	0.12	0.144	3.58598e-11	RPS19—C5AR1
1.67945e-14	0.430121	0.342	0.324	3.84089e-11	CALM3—KCNQ1
2.09502e-14	0.771072	0.953	0.954	4.79131e-11	PSEN1—CD44
7.72132e-14	1.86529	0.479	0.476	1.76587e-10	HLA-C—CD3G
8.8711e-14	0.496338	0.156	0.133	2.02882e-10	SEMA3A—PLXNA3
9.62555e-14	0.445564	0.49	0.477	2.20136e-10	SELPLG—ITGB2
1.06492e-13	1.03953	0.294	0.272	2.43547e-10	B2M—HFE
1.09769e-13	-0.393324	0.12	0.143	2.51041e-10	GNAI2—C5AR1
2.55417e-13	2.30425	0.479	0.476	5.84138e-10	B2M—CD3G
3.11786e-13	-0.784541	0.133	0.111	7.13055e-10	COL5A1—ITGB1
3.54688e-13	-1.44894	0.922	0.918	8.11173e-10	PKM—CD44
7.05227e-13	-0.311791	0.292	0.322	1.61286e-09	CALM1—ABCA1
1.20418e-12	0.67089	0.101	0.125	2.75396e-09	GNAI2—FPR1
1.4979e-12	-0.270872	0.179	0.205	3.42569e-09	CALR—SCARF1
1.68088e-12	-0.329107	0.131	0.162	3.84416e-09	GNAI2—TBXA2R
3.80522e-12	1.79305	0.16	0.136	8.70253e-09	CALM2—CACNA1C
6.77316e-12	-0.470251	0.107	0.123	1.54902e-08	CD70—CD27
1.22183e-11	1.45214	0.13	0.103	2.79432e-08	CCL5—CCR5
2.99717e-11	0.55533	0.104	0.083	6.85452e-08	CALCB—RAMP1
3.8701e-11	-0.374543	0.085	0.102	8.85093e-08	CALM1—GLP1R
8.08247e-11	-2.60818	0.285	0.304	1.84846e-07	HLA-B—LILRB1
8.11334e-11	0.604294	0.121	0.103	1.85552e-07	CALM1—HTR2C
1.43388e-10	-0.319634	0.109	0.087	3.27929e-07	IL18—IL18R1
2.33208e-10	0.303086	0.16	0.136	5.33347e-07	CALM1—CACNA1C
4.49722e-10	0.273982	0.313	0.292	1.02852e-06	BTLA—TNFRSF14
7.30036e-10	0.934386	0.5	0.488	1.66959e-06	CALM1—SELL
7.4343e-10	-0.359392	0.231	0.213	1.70022e-06	ADAM15—ITGB1
2.15409e-09	0.677949	0.473	0.471	4.92641e-06	CALM3—SELL
2.35963e-09	0.410117	0.137	0.163	5.39648e-06	GNAS—TSHR
2.91294e-09	0.321315	0.581	0.57	6.6619e-06	B2M—CD247
2.02008e-08	-3.29002	0.287	0.256	4.61993e-05	TNF—TNFRSF1A
3.90348e-08	-0.374125	0.103	0.118	8.92725e-05	GNAI2—S1PR5
3.93151e-08	0.268171	0.232	0.263	8.99135e-05	CALM3—INSR
6.40044e-08	0.323849	0.519	0.533	0.000146378	MFNG—NOTCH2
7.73687e-08	0.7953	0.292	0.321	0.000176942	CALM2—ABCA1
8.24068e-08	0.302788	0.103	0.089	0.000188464	NRG2—ERBB2
1.2151e-07	2.00193	0.5	0.528	0.000277894	MADCAM1—CD44
1.26212e-07	-0.593352	0.158	0.141	0.000288647	PTMA—VIPR1
2.17446e-07	-0.512895	0.109	0.096	0.000497298	FN1—ITGA5
2.276e-07	-0.544592	0.19	0.171	0.00052052	SPON2—ITGB2
2.33395e-07	0.953924	0.489	0.487	0.000533775	HLA-A—CD3D
3.98182e-07	0.370876	0.137	0.157	0.000910643	ICAM1—ITGAM
3.99078e-07	0.548017	0.36	0.358	0.000912692	IL7—IL2RG
6.3802e-07	1.0259	0.489	0.486	0.00145915	HLA-C—CD3D
1.23832e-06	-0.655895	0.215	0.233	0.00283205	ADAM12—ITGB1
2.80472e-06	0.531381	0.117	0.104	0.0064144	OSM—IL6ST
6.13524e-06	0.341252	0.095	0.108	0.0140313	ICAM1—IL2RA
6.25403e-06	0.402537	0.499	0.513	0.014303	APP—NCSTN
8.74486e-06	-0.285814	0.21	0.222	0.0199995	DLL1—NOTCH1
9.67956e-06	1.06324	0.489	0.487	0.0221372	B2M—CD3D
1.0243e-05	0.805469	0.292	0.278	0.0234258	GNAI2—IGF1R
2.1808e-05	0.62099	0.115	0.107	0.0498748	APP—LRP1

### Sheet: 3F
p_val	avg_log2FC	pct.1	pct.2	p_val_adj
0	0.898918	0.439	0.126	0
0	0.361355	0.892	0.774	0
0	0.334696	0.274	0.066	0
0	0.315241	0.218	0.052	0
0	0.565331	0.414	0.104	0
0	0.729114	0.657	0.438	0
0	0.788418	0.943	0.93	0
0	2.16125	0.972	0.977	0
0	2.23622	0.978	0.984	0
0	2.72592	0.972	0.977	0
0	0.518626	0.362	0.154	0
0	0.657797	0.605	0.294	0
0	0.913139	0.636	0.344	0
0	2.00661	0.812	0.451	0
0	0.666306	0.668	0.52	0
0	0.486029	0.978	0.97	0
0	1.18831	0.517	0.228	0
0	0.994722	0.461	0.178	0
1.79678e-298	1.3468	0.978	0.984	4.10923e-295
4.84243e-280	2.87311	0.972	0.977	1.10746e-276
2.17036e-279	1.77207	0.996	0.997	4.9636e-276
4.70673e-254	0.90704	0.67	0.525	1.07643e-250
3.38136e-224	1.04811	0.728	0.627	7.73317e-221
1.46591e-219	-5.86452	0.085	0.232	3.35253e-216
1.04485e-218	0.452779	0.981	0.963	2.38958e-215
4.45424e-212	-2.16292	0.075	0.215	1.01869e-208
3.62754e-209	0.517777	0.84	0.782	8.29618e-206
8.37084e-209	0.258672	0.664	0.566	1.91441e-205
4.01041e-206	0.336018	0.726	0.603	9.17181e-203
4.5752e-199	0.439892	0.505	0.341	1.04635e-195
4.41586e-189	0.574676	0.648	0.533	1.00991e-185
2.16991e-188	5.71768	0.141	0.042	4.96258e-185
1.38808e-187	-0.538988	0.45	0.626	3.17453e-184
1.7899e-182	0.573165	0.447	0.292	4.0935e-179
8.59872e-181	3.04254	0.131	0.037	1.96653e-177
6.43294e-180	6.78481	0.161	0.057	1.47121e-176
4.29951e-172	0.49165	0.704	0.61	9.83297e-169
1.35115e-170	-0.36355	0.431	0.608	3.09009e-167
1.48429e-168	-1.86172	0.077	0.198	3.39457e-165
1.20418e-165	1.67935	0.978	0.984	2.75397e-162
3.18922e-163	1.67897	0.663	0.561	7.29376e-160
2.52241e-159	0.431182	0.533	0.375	5.76876e-156
7.4911e-159	0.64544	0.342	0.198	1.71321e-155
1.55959e-155	0.550481	0.863	0.76	3.56678e-152
1.06899e-152	-0.692131	0.102	0.221	2.44478e-149
1.65716e-145	0.322344	0.629	0.512	3.78992e-142
3.77771e-145	0.442079	0.467	0.326	8.63961e-142
1.16172e-144	0.307433	0.649	0.558	2.65685e-141
1.84671e-144	-2.2005	0.158	0.283	4.22343e-141
2.22808e-143	-0.335225	0.113	0.226	5.09562e-140
4.96767e-137	-1.54514	0.15	0.276	1.13611e-133
3.21407e-136	8.54771	0.147	0.059	7.35059e-133
1.11621e-135	-0.320517	0.34	0.509	2.55276e-132
1.22835e-133	0.489234	0.443	0.311	2.80924e-130
1.87543e-129	-0.29905	0.45	0.625	4.28911e-126
2.20275e-129	0.38252	0.51	0.376	5.03768e-126
2.22402e-128	0.252948	0.136	0.051	5.08634e-125
1.73392e-127	0.525582	0.976	0.97	3.96548e-124
4.52378e-120	-0.886127	0.052	0.139	1.03459e-116
5.41907e-120	-0.550874	0.042	0.125	1.23934e-116
4.22584e-119	-2.33671	0.027	0.1	9.66449e-116
1.48212e-114	1.5817	0.972	0.977	3.38961e-111
2.12562e-109	0.368542	0.403	0.275	4.8613e-106
7.1046e-109	0.272147	0.455	0.322	1.62482e-105
2.29974e-108	0.599988	0.538	0.409	5.25951e-105
4.17796e-107	-0.483173	0.058	0.142	9.555e-104
2.80214e-106	0.397233	0.641	0.497	6.40849e-103
7.80415e-105	0.490525	0.128	0.053	1.78481e-101
1.02948e-102	-1.32058	0.071	0.16	2.35443e-99
4.41193e-102	0.262398	0.285	0.182	1.00901e-98
4.47255e-98	0.715283	0.159	0.081	1.02287e-94
1.07172e-97	-0.311866	0.094	0.182	2.45102e-94
1.66401e-90	0.348798	0.646	0.499	3.80559e-87
6.58821e-88	-0.258303	0.163	0.263	1.50672e-84
4.1478e-84	-0.254819	0.062	0.136	9.48603e-81
3.92443e-78	3.07876	0.374	0.273	8.97518e-75
7.87316e-78	2.33576	0.1	0.042	1.80059e-74
5.55217e-77	0.280132	0.113	0.051	1.26978e-73
1.695e-75	-0.7298	0.209	0.294	3.87646e-72
3.20936e-74	0.421109	0.135	0.226	7.33981e-71
1.28736e-70	0.288037	0.692	0.582	2.9442e-67
1.37679e-69	-0.77183	0.145	0.235	3.14871e-66
2.06147e-66	0.420093	0.341	0.25	4.71458e-63
1.11564e-65	-1.34231	0.956	0.948	2.55147e-62
2.29992e-64	-0.87394	0.2	0.286	5.25991e-61
6.37193e-64	0.375364	0.979	0.963	1.45726e-60
3.46109e-63	2.19238	0.105	0.185	7.91551e-60
3.38673e-61	0.644874	0.129	0.072	7.74546e-58
4.41706e-61	-0.747372	0.2	0.275	1.01018e-57
6.09763e-60	0.821196	0.591	0.703	1.39453e-56
5.55097e-59	-0.267485	0.162	0.244	1.26951e-55
6.21057e-58	-0.472628	0.924	0.911	1.42036e-54
1.97201e-57	0.352218	0.443	0.393	4.51e-54
1.42001e-56	3.26864	0.137	0.081	3.24757e-53
5.44218e-56	-1.37229	0.155	0.223	1.24463e-52
5.29275e-54	-0.793159	0.448	0.348	1.21045e-50
5.34258e-52	-0.49616	0.45	0.509	1.22185e-48
6.85279e-50	0.461278	0.187	0.131	1.56723e-46
4.59978e-49	-0.396058	0.384	0.468	1.05197e-45
1.07265e-46	3.16336	0.288	0.218	2.45314e-43
1.19721e-44	-0.984277	0.451	0.509	2.73802e-41
4.2746e-44	1.20395	0.217	0.155	9.77602e-41
1.13969e-43	0.408717	0.695	0.782	2.60647e-40
1.14261e-43	1.54373	0.629	0.728	2.61315e-40
5.76324e-43	0.250342	0.308	0.24	1.31805e-39
1.13336e-39	1.02897	0.868	0.835	2.59199e-36
3.50754e-39	0.475858	0.228	0.171	8.02175e-36
1.13157e-36	-1.47242	0.245	0.312	2.58789e-33
1.84268e-36	-0.257352	0.508	0.413	4.2142e-33
2.4861e-33	-0.382945	0.549	0.582	5.68571e-30
3.45115e-33	0.649956	0.999	1	7.89278e-30
1.64975e-32	-0.264736	0.091	0.136	3.77298e-29
2.14129e-30	0.30959	0.978	0.984	4.89712e-27
5.07669e-30	-0.284211	0.816	0.806	1.16104e-26
2.26537e-27	0.625741	0.54	0.628	5.18091e-24
3.79341e-25	0.678331	0.212	0.166	8.67553e-22
1.5369e-22	0.718181	0.215	0.18	3.51489e-19
1.9553e-22	-0.319725	0.272	0.323	4.47178e-19
4.30505e-22	-0.603355	0.125	0.165	9.84564e-19
5.51423e-22	0.290884	0.249	0.306	1.26111e-18
8.9291e-21	6.21179	0.143	0.111	2.04209e-17
3.40749e-20	-0.313326	0.121	0.16	7.79293e-17
1.04474e-19	0.392642	0.241	0.21	2.38932e-16
1.5273e-18	0.414681	0.721	0.688	3.49294e-15
4.51863e-18	-1.08713	0.332	0.365	1.03341e-14
1.18338e-17	2.75998	0.213	0.275	2.70639e-14
8.7435e-16	0.350793	0.222	0.272	1.99964e-12
3.26574e-15	-0.601506	0.096	0.126	7.46874e-12
1.65735e-14	0.311701	0.263	0.313	3.79036e-11
7.22336e-13	-0.526258	0.376	0.411	1.65198e-09
6.49364e-11	0.505123	0.099	0.125	1.4851e-07
4.94698e-10	0.735302	0.204	0.249	1.13137e-06
1.56456e-09	3.46641	0.182	0.165	3.57814e-06
2.08862e-09	1.1901	0.996	0.975	4.77668e-06
2.4718e-09	-0.273081	0.085	0.107	5.653e-06
3.10044e-09	-1.11623	0.965	0.961	7.09071e-06
3.53628e-09	-0.737049	0.253	0.275	8.08748e-06
2.45612e-08	0.311289	0.107	0.089	5.61715e-05
1.14692e-07	2.62867	0.245	0.297	0.0002623
3.04867e-07	0.523418	0.209	0.194	0.000697231
9.70108e-07	-0.636237	0.244	0.263	0.00221864
